# Convergent lignocellulose degradation in terrestrial crabs is driven by distinct host genus-specific microbial communities

**DOI:** 10.64898/2026.04.24.720673

**Authors:** Victoria M. Watson-Zink, Laetitia G.E. Wilkins, Jonathan A. Eisen, Richard K. Grosberg, Alexandra Hiller, Cassandra L. Ettinger

**Affiliations:** Department of Organismic and Evolutionary Biology, Harvard University, Cambridge, Massachusetts, United States; Amt für Jagd und Fischerei Graubünden, Abteilung Fischerei, Ringstrasse 10, 7000 Chur, Switzerland; Department of Evolution and Ecology, University of California, Davis, United States 95616; Smithsonian Tropical Research Institute, Apartado 0843-03092, Balboa, Ancon, Republic of Panamá; Department of Microbiology and Plant Pathology, University of California, Riverside, Riverside, California, United States

**Keywords:** land crabs, sea-to-land transitions, metagenomics, gut microbiome, metagenome-assembled genomes, lignocellulose degradation, phylosymbiosis, Anomura, Brachyura

## Abstract

**Background:** Restrictions on the types of food available on land have repeatedly triggered the convergent evolution of herbivory in terrestrial animals. This pattern also holds true in many terrestrially adapted crabs, which have independently colonized land more than 17 times since the Cretaceous. Many clades of terrestrial crabs are now almost completely herbivorous, standing in contrast to the ancestral pattern of detrivory. While many bacteria possess efficient pathways for degrading lignin and cellulose, the role of gut microbiomes in facilitating these dietary shifts in terrestrial crabs remains poorly understood. To explore the relationship between microbial community structure and the ability of land crabs to digest lignocellulose, we conducted read-based and assembly-based metagenomic analyses on feces collected from the guts of 14 crab species across six genera, representing a gradient of terrestriality from the lower intertidal zone to forested habitats.

**Results:** We generated 129 metagenome-assembled genomes (MAGs) that represent key members of these gut microbial communities, establishing a foundational resource for future studies on crab-microbiome interactions. We found that host genus explained most of the variation in bacterial community composition, while degree of terrestrial adaptation (i.e. terrestrial grade) explained a smaller proportion. We also identified multiple bacterial genera that strikingly differed in relative abundance across terrestrial grades, crab genera, and diet type. Broad-scale functional analyses of general carbon metabolism across crabs revealed an absence of complete pathways in crabs from lower terrestrial grades, suggesting a functional divergence in gut communities linked to habitat transition. Fine-scale functional analyses of predicted carbohydrate-active enzyme (CAZyme) domains allowed us to connect specific MAGs to lignocellulose degradation pathway genes, demonstrating that different crab genera harbor distinct microbial taxa that may have similar CAZyme profiles in their guts.

**Conclusions:** This work provides a foundational metagenomic resource for genomic exploration of microbial communities in terrestrial crab guts. These results suggest that the gut microbiomes of terrestrially adapted crabs are structured primarily by host identity and may have convergently acquired microbes with similar functions to help perform lignocellulose degradation. Overall, different degrees of adaptation to terrestrial environments, including resulting dietary shifts, may be responsible for functional divergence in crab gut community assembly.
