## Supplementary material for "Convergent lignocellulose degradation in terrestrial crabs is driven by distinct host genus-specific microbial communities": Table S2

### Sheet: Sheet1
Dataset	Statistical Test	Category	Model	p value	Fmod	R2	adjusted p value
MAG	adonis2	Genus	Genus + Grade + Ocean	< 0.001	4.22	0.196	< 0.001
K2/B - Bacteria	adonis2	Genus	Genus + Grade + Ocean	0.001	2.56	0.129	0.002
K2/B - Archaea	adonis2	Genus	Genus + Grade + Ocean	0.026	2.167	0.155	0.085
K2/B - Fungi	adonis2	Genus	Genus + Grade + Ocean	< 0.001	2.781	0.18	0.001
MAG	adonis2	Grade	Genus + Grade + Ocean	0.011	1.944	0.06	0.015
K2/B - Bacteria	adonis2	Grade	Genus + Grade + Ocean	0.039	1.816	0.061	0.055
K2/B - Archaea	adonis2	Grade	Genus + Grade + Ocean	0.299	1.124	0.053	0.355
K2/B - Fungi	adonis2	Grade	Genus + Grade + Ocean	0.001	2.574	0.111	0.002
MAG	adonis2	Ocean	Genus + Grade + Ocean	0.066	1.497	0.046	0.068
K2/B - Bacteria	adonis2	Ocean	Genus + Grade + Ocean	0.034	1.781	0.06	0.052
K2/B - Archaea	adonis2	Ocean	Genus + Grade + Ocean	0.348	1.059	0.05	0.355
K2/B - Fungi	adonis2	Ocean	Genus + Grade + Ocean	0.178	1.334	0.058	0.19
MAG	pairwise.adonis	Petrolisthes vs Birgus	Genus	< 0.001	8.899	0.372	0.002
MAG	pairwise.adonis	Petrolisthes vs Tuerkayana	Genus	< 0.001	11.206	0.384	0.001
MAG	pairwise.adonis	Petrolisthes vs Geograpsus	Genus	0.075	5.811	0.346	0.151
MAG	pairwise.adonis	Petrolisthes vs Gecarcoidea	Genus	< 0.001	14.661	0.494	0.002
MAG	pairwise.adonis	Petrolisthes vs Ocypode	Genus	1	0.19	0.017	1
MAG	pairwise.adonis	Birgus vs Tuerkayana	Genus	0.001	3.818	0.258	0.002
MAG	pairwise.adonis	Birgus vs Geograpsus	Genus	0.167	1.847	0.316	0.179
MAG	pairwise.adonis	Birgus vs Gecarcoidea	Genus	0.009	5.034	0.386	0.021
MAG	pairwise.adonis	Birgus vs Ocypode	Genus	0.167	1.413	0.261	0.179
MAG	pairwise.adonis	Tuerkayana vs Geograpsus	Genus	0.116	2.052	0.227	0.179
MAG	pairwise.adonis	Tuerkayana vs Gecarcoidea	Genus	0.001	5.405	0.329	0.002
MAG	pairwise.adonis	Tuerkayana vs Ocypode	Genus	0.112	1.693	0.195	0.179
MAG	pairwise.adonis	Geograpsus vs Gecarcoidea	Genus	0.167	3.338	0.455	0.179
MAG	pairwise.adonis	Geograpsus vs Ocypode	Genus	NA	NA	1	NA
MAG	pairwise.adonis	Gecarcoidea vs Ocypode	Genus	0.167	3.096	0.436	0.179
K2/B - Bacteria	pairwise.adonis	Petrolisthes vs Birgus	Genus	< 0.001	7.531	0.334	0.001
K2/B - Bacteria	pairwise.adonis	Petrolisthes vs Tuerkayana	Genus	< 0.001	16.089	0.472	0.001
K2/B - Bacteria	pairwise.adonis	Petrolisthes vs Geograpsus	Genus	0.074	3.213	0.226	0.148
K2/B - Bacteria	pairwise.adonis	Petrolisthes vs Gecarcoidea	Genus	< 0.001	9.036	0.376	0.001
K2/B - Bacteria	pairwise.adonis	Petrolisthes vs Ocypode	Genus	0.302	1.11	0.092	0.353
K2/B - Bacteria	pairwise.adonis	Birgus vs Tuerkayana	Genus	0.001	4.11	0.272	0.002
K2/B - Bacteria	pairwise.adonis	Birgus vs Geograpsus	Genus	0.667	0.62	0.134	0.667
K2/B - Bacteria	pairwise.adonis	Birgus vs Gecarcoidea	Genus	0.017	2.783	0.258	0.039
K2/B - Bacteria	pairwise.adonis	Birgus vs Ocypode	Genus	0.167	2.162	0.351	0.233
K2/B - Bacteria	pairwise.adonis	Tuerkayana vs Geograpsus	Genus	0.22	1.814	0.206	0.28
K2/B - Bacteria	pairwise.adonis	Tuerkayana vs Gecarcoidea	Genus	0.001	3.658	0.25	0.003
K2/B - Bacteria	pairwise.adonis	Tuerkayana vs Ocypode	Genus	0.111	3.782	0.351	0.194
K2/B - Bacteria	pairwise.adonis	Geograpsus vs Gecarcoidea	Genus	0.333	1.204	0.231	0.359
K2/B - Bacteria	pairwise.adonis	Geograpsus vs Ocypode	Genus	NA	NA	1	NA
K2/B - Bacteria	pairwise.adonis	Gecarcoidea vs Ocypode	Genus	0.167	2.312	0.366	0.233
K2/B - Fungi	pairwise.adonis	Petrolisthes vs Birgus	Genus	0.002	3.877	0.205	0.021
K2/B - Fungi	pairwise.adonis	Petrolisthes vs Tuerkayana	Genus	0.003	3.961	0.18	0.021
K2/B - Fungi	pairwise.adonis	Petrolisthes vs Geograpsus	Genus	0.073	2.633	0.193	0.146
K2/B - Fungi	pairwise.adonis	Petrolisthes vs Gecarcoidea	Genus	0.062	2.163	0.126	0.144
K2/B - Fungi	pairwise.adonis	Petrolisthes vs Ocypode	Genus	0.307	1.271	0.104	0.331
K2/B - Fungi	pairwise.adonis	Birgus vs Tuerkayana	Genus	0.011	3.745	0.254	0.049
K2/B - Fungi	pairwise.adonis	Birgus vs Geograpsus	Genus	0.167	2.786	0.411	0.194
K2/B - Fungi	pairwise.adonis	Birgus vs Gecarcoidea	Genus	0.033	3.241	0.288	0.094
K2/B - Fungi	pairwise.adonis	Birgus vs Ocypode	Genus	0.167	1.418	0.262	0.194
K2/B - Fungi	pairwise.adonis	Tuerkayana vs Geograpsus	Genus	0.117	3.84	0.354	0.194
K2/B - Fungi	pairwise.adonis	Tuerkayana vs Gecarcoidea	Genus	0.023	2.182	0.166	0.081
K2/B - Fungi	pairwise.adonis	Tuerkayana vs Ocypode	Genus	0.331	1.293	0.156	0.331
K2/B - Fungi	pairwise.adonis	Geograpsus vs Gecarcoidea	Genus	0.167	4.801	0.545	0.194
K2/B - Fungi	pairwise.adonis	Geograpsus vs Ocypode	Genus	NA	NA	1	NA
K2/B - Fungi	pairwise.adonis	Gecarcoidea vs Ocypode	Genus	0.167	1.68	0.296	0.194
MAG	pairwise.adonis	I vs II	Grade	0.088	2.518	0.201	0.088
MAG	pairwise.adonis	I vs V	Grade	< 0.001	6.673	0.294	0.001
MAG	pairwise.adonis	I vs III	Grade	0.01	5.402	0.351	0.013
MAG	pairwise.adonis	I vs IV	Grade	0.003	12.238	0.576	0.007
MAG	pairwise.adonis	II vs V	Grade	0.001	4.411	0.24	0.003
MAG	pairwise.adonis	II vs III	Grade	0.016	3.926	0.329	0.018
MAG	pairwise.adonis	II vs IV	Grade	0.01	9.849	0.585	0.013
MAG	pairwise.adonis	V vs III	Grade	0.002	2.546	0.154	0.006
MAG	pairwise.adonis	V vs IV	Grade	0.001	3.604	0.217	0.003
MAG	pairwise.adonis	III vs IV	Grade	0.008	3.179	0.312	0.013
K2/B - Bacteria	pairwise.adonis	I vs II	Grade	0.031	2.476	0.198	0.034
K2/B - Bacteria	pairwise.adonis	I vs V	Grade	< 0.001	7.424	0.317	0.001
K2/B - Bacteria	pairwise.adonis	I vs III	Grade	0.005	5.182	0.341	0.012
K2/B - Bacteria	pairwise.adonis	I vs IV	Grade	0.003	10.745	0.544	0.01
K2/B - Bacteria	pairwise.adonis	II vs V	Grade	< 0.001	6.692	0.323	0.002
K2/B - Bacteria	pairwise.adonis	II vs III	Grade	0.015	5.177	0.393	0.021
K2/B - Bacteria	pairwise.adonis	II vs IV	Grade	0.007	13.112	0.652	0.012
K2/B - Bacteria	pairwise.adonis	V vs III	Grade	0.02	2.087	0.13	0.025
K2/B - Bacteria	pairwise.adonis	V vs IV	Grade	0.007	2.631	0.168	0.012
K2/B - Bacteria	pairwise.adonis	III vs IV	Grade	0.144	1.322	0.159	0.144
K2/B - Fungi	pairwise.adonis	I vs II	Grade	0.014	4.331	0.302	0.042
K2/B - Fungi	pairwise.adonis	I vs V	Grade	0.064	1.742	0.098	0.08
K2/B - Fungi	pairwise.adonis	I vs III	Grade	0.13	1.492	0.13	0.144
K2/B - Fungi	pairwise.adonis	I vs IV	Grade	0.023	2.017	0.183	0.045
K2/B - Fungi	pairwise.adonis	II vs V	Grade	0.003	3.68	0.208	0.025
K2/B - Fungi	pairwise.adonis	II vs III	Grade	0.009	5.141	0.391	0.042
K2/B - Fungi	pairwise.adonis	II vs IV	Grade	0.017	5.795	0.453	0.042
K2/B - Fungi	pairwise.adonis	V vs III	Grade	0.064	1.753	0.111	0.08
K2/B - Fungi	pairwise.adonis	V vs IV	Grade	0.05	1.873	0.126	0.08
K2/B - Fungi	pairwise.adonis	III vs IV	Grade	0.42	1.023	0.128	0.42
MAG	betadisper	Genus	Genus	0.004	4.543	NA	0.005
K2/B - Bacteria	betadisper	Genus	Genus	0.061	2.488	NA	0.077
K2/B - Archaea	betadisper	Genus	Genus	0.131	2.022	NA	0.263
K2/B - Fungi	betadisper	Genus	Genus	0.001	5.865	NA	0.002
MAG	betadisper	Grade	Grade	0.001	6.165	NA	0.002
K2/B - Bacteria	betadisper	Grade	Grade	0.015	3.855	NA	0.025
K2/B - Archaea	betadisper	Grade	Grade	0.186	1.647	NA	0.279
K2/B - Fungi	betadisper	Grade	Grade	0.366	1.128	NA	0.439
MAG	betadisper	Ocean	Ocean	< 0.001	9.965	NA	< 0.001
K2/B - Bacteria	betadisper	Ocean	Ocean	0.004	5.724	NA	0.017
K2/B - Archaea	betadisper	Ocean	Ocean	0.086	2.396	NA	0.263
K2/B - Fungi	betadisper	Ocean	Ocean	0.484	0.839	NA	0.484
