## Supplementary material for "Convergent lignocellulose degradation in terrestrial crabs is driven by distinct host genus-specific microbial communities": Table S3

### Sheet: Sheet1
Dataset:	MAG	Category:	Genus
	Petrolisthes	Birgus	Tuerkayana	Gecarcoidea	Geograpsus
Birgus	0.318104	NA	NA	NA	NA
Tuerkayana	0.0992162	0.999878	NA	NA	NA
Gecarcoidea	0.943246	0.910138	0.748952	NA	NA
Geograpsus	0.365906	0.068515	0.0419779	0.213412	NA
Ocypode	0.365906	0.068515	0.0419779	0.213412	1
Dataset:	MAG	Category:	Grade
	I	II	III	IV
II	1	NA	NA	NA
III	0.127509	0.190892	NA	NA
IV	0.95827	0.972605	0.560472	NA
V	0.00289184	0.00930594	0.856426	0.0871986
Dataset:	MAG	Category:	Ocean
	Caribbean	Indian	IndoPacific
Indian	0.0173514	NA	NA
IndoPacific	0.720978	0.250451	NA
Pacific	0.619753	0.00010116	0.109565
Dataset:	K2/B - Bacteria	Category:	Grade
	I	II	III	IV
II	0.746771	NA	NA	NA
III	0.608373	0.132315	NA	NA
IV	0.641901	0.999219	0.108809	NA
V	0.438977	0.0578953	1	0.0510048
Dataset:	K2/B - Bacteria	Category:	Ocean
	Caribbean	Indian	IndoPacific
Indian	0.0210682	NA	NA
IndoPacific	0.983669	0.0574375	NA
Pacific	0.988715	0.0214427	0.999863
Dataset:	K2/B - Fungi	Category:	Genus
	Petrolisthes	Birgus	Tuerkayana	Gecarcoidea	Geograpsus
Birgus	1	NA	NA	NA	NA
Tuerkayana	0.932872	0.982471	NA	NA	NA
Gecarcoidea	0.388909	0.611833	0.883841	NA	NA
Geograpsus	0.00933666	0.0160741	0.0288313	0.121071	NA
Ocypode	0.00933666	0.0160741	0.0288313	0.121071	1
