## Supplementary material for "Convergent lignocellulose degradation in terrestrial crabs is driven by distinct host genus-specific microbial communities": Table S4

### Sheet: Sheet1
DataSet	Category	Genus	chisq	p value	adjusted p value
MAG	Genus	Alphaproteobacteria	26.415	< 0.001	0.001
MAG	Genus	Anaerorhabdus	25.351	< 0.001	0.002
MAG	Genus	Bacteroidales	21.8	0.001	0.011
MAG	Genus	Bacteroides	15.001	0.01	0.197
MAG	Genus	Citrobacter	23.935	< 0.001	0.004
MAG	Genus	Demequina	22.744	< 0.001	0.007
MAG	Genus	Dysgonomonas	20.424	0.001	0.02
MAG	Genus	Enterococcus_B	14.837	0.011	0.211
MAG	Genus	Enterococcus_C	18.043	0.003	0.055
MAG	Genus	Kluyvera	21.787	0.001	0.011
MAG	Genus	Mangrovibacterium	12.332	0.031	0.58
MAG	Genus	Marinicella	20.663	0.001	0.018
MAG	Genus	Moheibacter	27.851	< 0.001	0.001
MAG	Genus	Paracoccus	25.969	< 0.001	0.002
MAG	Genus	Tenacibaculum	8.814	0.117	1
MAG	Genus	UBA10566	18.399	0.002	0.047
MAG	Genus	UBA5962	20.026	0.001	0.023
MAG	Genus	UJ101	23.186	< 0.001	0.006
MAG	Genus	Vibrio	15.297	0.009	0.174
K2/B - Bacteria	Genus	Bacillus	19.221	0.002	0.024
K2/B - Bacteria	Genus	Bacteroides	17.997	0.003	0.041
K2/B - Bacteria	Genus	Castellaniella	20.345	0.001	0.015
K2/B - Bacteria	Genus	Citrobacter	21.742	0.001	0.008
K2/B - Bacteria	Genus	Clostridium	12.288	0.031	0.435
K2/B - Bacteria	Genus	Enterobacter	12.032	0.034	0.481
K2/B - Bacteria	Genus	Escherichia	20.906	0.001	0.012
K2/B - Bacteria	Genus	Paenibacillus	26.179	< 0.001	0.001
K2/B - Bacteria	Genus	Paracoccus	24.761	< 0.001	0.002
K2/B - Bacteria	Genus	Pseudomonas	20.596	0.001	0.014
K2/B - Bacteria	Genus	Shewanella	14.387	0.013	0.187
K2/B - Bacteria	Genus	Streptomyces	14.997	0.01	0.145
K2/B - Bacteria	Genus	uncultured bacterium	11.055	0.05	0.704
K2/B - Bacteria	Genus	Vibrio	17.748	0.003	0.046
K2/B - Archaea	Genus	Methanobrevibacter	13.621	0.018	0.146
K2/B - Archaea	Genus	Methanococcus	20.704	0.001	0.007
K2/B - Archaea	Genus	Methanosarcina	15.565	0.008	0.066
K2/B - Archaea	Genus	Natrinema	13.444	0.02	0.156
K2/B - Archaea	Genus	unclassified Candidatus Methanoperedenaceae	18	0.003	0.024
K2/B - Archaea	Genus	uncultured archaeon	10.578	0.06	0.483
K2/B - Archaea	Genus	uncultured euryarchaeote	7.5	0.186	1
K2/B - Archaea	Genus	uncultured Methanosarcinales archaeon	9.678	0.085	0.679
K2/B - Fungi	Genus	Aspergillus	12.181	0.032	0.486
K2/B - Fungi	Genus	Botryosphaeriales	11.523	0.042	0.629
K2/B - Fungi	Genus	Candida	13.78	0.017	0.256
K2/B - Fungi	Genus	Colletotrichum	3.499	0.624	1
K2/B - Fungi	Genus	Debaryomyces	6.396	0.27	1
K2/B - Fungi	Genus	Fusarium	5.896	0.316	1
K2/B - Fungi	Genus	Pyrenophora	6.329	0.276	1
K2/B - Fungi	Genus	Rhizophagus	9.914	0.078	1
K2/B - Fungi	Genus	Saccharomyces	11.509	0.042	0.633
K2/B - Fungi	Genus	Talaromyces	12.743	0.026	0.389
K2/B - Fungi	Genus	Torulaspora	18.532	0.002	0.035
K2/B - Fungi	Genus	Trametes	21.212	0.001	0.011
K2/B - Fungi	Genus	Trichoderma	7.176	0.208	1
K2/B - Fungi	Genus	uncultured fungus	6.671	0.246	1
K2/B - Fungi	Genus	Ustilago	4.609	0.465	1
MAG	Grade	Alphaproteobacteria	20.753	< 0.001	0.007
MAG	Grade	Anaerorhabdus	23.681	< 0.001	0.002
MAG	Grade	Bacteroidales	16.133	0.003	0.054
MAG	Grade	Bacteroides	15.468	0.004	0.073
MAG	Grade	Citrobacter	18.528	0.001	0.018
MAG	Grade	Demequina	21.113	< 0.001	0.006
MAG	Grade	Dysgonomonas	22.689	< 0.001	0.003
MAG	Grade	Enterococcus_B	8.656	0.07	1
MAG	Grade	Enterococcus_C	8.728	0.068	1
MAG	Grade	Kluyvera	20.727	< 0.001	0.007
MAG	Grade	Mangrovibacterium	23.398	< 0.001	0.002
MAG	Grade	Marinicella	17.623	0.001	0.028
MAG	Grade	Moheibacter	22.575	< 0.001	0.003
MAG	Grade	Paracoccus	23.455	< 0.001	0.002
MAG	Grade	Tenacibaculum	14.742	0.005	0.1
MAG	Grade	UBA10566	14.629	0.006	0.105
MAG	Grade	UBA5962	10.745	0.03	0.562
MAG	Grade	UJ101	20.95	< 0.001	0.006
MAG	Grade	Vibrio	15.62	0.004	0.068
K2/B - Bacteria	Grade	Bacillus	17.262	0.002	0.024
K2/B - Bacteria	Grade	Bacteroides	6.203	0.185	1
K2/B - Bacteria	Grade	Castellaniella	13.309	0.01	0.138
K2/B - Bacteria	Grade	Citrobacter	17.274	0.002	0.024
K2/B - Bacteria	Grade	Clostridium	5.871	0.209	1
K2/B - Bacteria	Grade	Enterobacter	11.405	0.022	0.313
K2/B - Bacteria	Grade	Escherichia	18.683	0.001	0.013
K2/B - Bacteria	Grade	Paenibacillus	23.625	< 0.001	0.001
K2/B - Bacteria	Grade	Paracoccus	23.662	< 0.001	0.001
K2/B - Bacteria	Grade	Pseudomonas	7.825	0.098	1
K2/B - Bacteria	Grade	Shewanella	6.082	0.193	1
K2/B - Bacteria	Grade	Streptomyces	11.319	0.023	0.325
K2/B - Bacteria	Grade	uncultured bacterium	6.309	0.177	1
K2/B - Bacteria	Grade	Vibrio	19.468	0.001	0.009
K2/B - Archaea	Grade	Methanobrevibacter	10.525	0.032	0.26
K2/B - Archaea	Grade	Methanococcus	13.333	0.01	0.078
K2/B - Archaea	Grade	Methanosarcina	11.689	0.02	0.159
K2/B - Archaea	Grade	Natrinema	6.068	0.194	1
K2/B - Archaea	Grade	unclassified Candidatus Methanoperedenaceae	7.083	0.132	1
K2/B - Archaea	Grade	uncultured archaeon	8.76	0.067	0.539
K2/B - Archaea	Grade	uncultured euryarchaeote	4.056	0.398	1
K2/B - Archaea	Grade	uncultured Methanosarcinales archaeon	8.777	0.067	0.535
K2/B - Fungi	Grade	Aspergillus	13.844	0.008	0.117
K2/B - Fungi	Grade	Botryosphaeriales	13.457	0.009	0.139
K2/B - Fungi	Grade	Candida	12.503	0.014	0.21
K2/B - Fungi	Grade	Colletotrichum	9.168	0.057	0.856
K2/B - Fungi	Grade	Debaryomyces	4.605	0.33	1
K2/B - Fungi	Grade	Fusarium	6.181	0.186	1
K2/B - Fungi	Grade	Pyrenophora	4.059	0.398	1
K2/B - Fungi	Grade	Rhizophagus	13.448	0.009	0.139
K2/B - Fungi	Grade	Saccharomyces	11.711	0.02	0.295
K2/B - Fungi	Grade	Talaromyces	11.66	0.02	0.301
K2/B - Fungi	Grade	Torulaspora	14.75	0.005	0.079
K2/B - Fungi	Grade	Trametes	16.251	0.003	0.041
K2/B - Fungi	Grade	Trichoderma	9.292	0.054	0.813
K2/B - Fungi	Grade	uncultured fungus	8.828	0.066	0.983
K2/B - Fungi	Grade	Ustilago	8.22	0.084	1
MAG	Diet	Alphaproteobacteria	19.55	< 0.001	0.001
MAG	Diet	Anaerorhabdus	18.043	< 0.001	0.002
MAG	Diet	Bacteroidales	19.059	< 0.001	0.001
MAG	Diet	Bacteroides	8.875	0.012	0.225
MAG	Diet	Citrobacter	21.228	< 0.001	< 0.001
MAG	Diet	Demequina	21.129	< 0.001	< 0.001
MAG	Diet	Dysgonomonas	9.603	0.008	0.156
MAG	Diet	Enterococcus_B	3.99	0.136	1
MAG	Diet	Enterococcus_C	7.262	0.026	0.503
MAG	Diet	Kluyvera	20.498	< 0.001	0.001
MAG	Diet	Mangrovibacterium	8.081	0.018	0.334
MAG	Diet	Marinicella	19.303	< 0.001	0.001
MAG	Diet	Moheibacter	24.445	< 0.001	< 0.001
MAG	Diet	Paracoccus	22.286	< 0.001	< 0.001
MAG	Diet	Tenacibaculum	6.536	0.038	0.724
MAG	Diet	UBA10566	2.915	0.233	1
MAG	Diet	UBA5962	14.186	0.001	0.016
MAG	Diet	UJ101	22.275	< 0.001	< 0.001
MAG	Diet	Vibrio	3.503	0.174	1
K2/B - Bacteria	Diet	Bacillus	1.766	0.413	1
K2/B - Bacteria	Diet	Bacteroides	3.492	0.174	1
K2/B - Bacteria	Diet	Castellaniella	16.646	< 0.001	0.003
K2/B - Bacteria	Diet	Citrobacter	14.403	0.001	0.01
K2/B - Bacteria	Diet	Clostridium	10.941	0.004	0.059
K2/B - Bacteria	Diet	Enterobacter	1.035	0.596	1
K2/B - Bacteria	Diet	Escherichia	18.884	< 0.001	0.001
K2/B - Bacteria	Diet	Paenibacillus	24.37	< 0.001	< 0.001
K2/B - Bacteria	Diet	Paracoccus	22.559	< 0.001	< 0.001
K2/B - Bacteria	Diet	Pseudomonas	8.157	0.017	0.237
K2/B - Bacteria	Diet	Shewanella	5.936	0.051	0.72
K2/B - Bacteria	Diet	Streptomyces	14.163	0.001	0.012
K2/B - Bacteria	Diet	uncultured bacterium	10.438	0.005	0.076
K2/B - Bacteria	Diet	Vibrio	9.631	0.008	0.113
K2/B - Archaea	Diet	Methanobrevibacter	12.919	0.002	0.013
K2/B - Archaea	Diet	Methanococcus	16.03	0	0.003
K2/B - Archaea	Diet	Methanosarcina	7.385	0.025	0.199
K2/B - Archaea	Diet	Natrinema	11.039	0.004	0.032
K2/B - Archaea	Diet	unclassified Candidatus Methanoperedenaceae	13.301	0.001	0.01
K2/B - Archaea	Diet	uncultured archaeon	8.99	0.011	0.089
K2/B - Archaea	Diet	uncultured euryarchaeote	0.291	0.865	1
K2/B - Archaea	Diet	uncultured Methanosarcinales archaeon	2.528	0.282	1
K2/B - Fungi	Diet	Aspergillus	8.256	0.016	0.242
K2/B - Fungi	Diet	Botryosphaeriales	8.256	0.016	0.242
K2/B - Fungi	Diet	Candida	10.098	0.006	0.096
K2/B - Fungi	Diet	Colletotrichum	2.329	0.312	1
K2/B - Fungi	Diet	Debaryomyces	2.072	0.355	1
K2/B - Fungi	Diet	Fusarium	1.535	0.464	1
K2/B - Fungi	Diet	Pyrenophora	1.385	0.5	1
K2/B - Fungi	Diet	Rhizophagus	2.135	0.344	1
K2/B - Fungi	Diet	Saccharomyces	5.289	0.071	1
K2/B - Fungi	Diet	Talaromyces	7.646	0.022	0.328
K2/B - Fungi	Diet	Torulaspora	16.438	< 0.001	0.004
K2/B - Fungi	Diet	Trametes	15.569	< 0.001	0.006
K2/B - Fungi	Diet	Trichoderma	2.818	0.244	1
K2/B - Fungi	Diet	uncultured fungus	3.626	0.163	1
K2/B - Fungi	Diet	Ustilago	1.962	0.375	1
