## Supplementary material for "Convergent lignocellulose degradation in terrestrial crabs is driven by distinct host genus-specific microbial communities": Table S5

### Sheet: Sheet1
DataSet	Category	Genus	Pairwise Comparison	Zsc	p value	adjusted p value
K2/B - Archaea	Diet	Methanobrevibacter	Carnivore/Omnivore - Detritivore	2.977	0.003	0.009
K2/B - Archaea	Diet	Methanobrevibacter	Carnivore/Omnivore - Herbivore	0.568	0.57	1
K2/B - Archaea	Diet	Methanobrevibacter	Detritivore - Herbivore	-3.031	0.002	0.007
K2/B - Archaea	Diet	Methanococcus	Carnivore/Omnivore - Detritivore	2.548	0.011	0.033
K2/B - Archaea	Diet	Methanococcus	Carnivore/Omnivore - Herbivore	-0.51	0.61	1
K2/B - Archaea	Diet	Methanococcus	Detritivore - Herbivore	-3.847	< 0.001	< 0.001
K2/B - Archaea	Diet	Natrinema	Carnivore/Omnivore - Detritivore	-0.526	0.599	1
K2/B - Archaea	Diet	Natrinema	Carnivore/Omnivore - Herbivore	-2.752	0.006	0.018
K2/B - Archaea	Diet	Natrinema	Detritivore - Herbivore	-2.801	0.005	0.015
K2/B - Archaea	Diet	unclassified Candidatus Methanoperedenaceae	Carnivore/Omnivore - Detritivore	3.594	< 0.001	0.001
K2/B - Archaea	Diet	unclassified Candidatus Methanoperedenaceae	Carnivore/Omnivore - Herbivore	2.911	0.004	0.011
K2/B - Archaea	Diet	unclassified Candidatus Methanoperedenaceae	Detritivore - Herbivore	-0.859	0.39	1
K2/B - Archaea	Genus	Methanococcus	Birgus - Gecarcoidea	0.843	0.399	1
K2/B - Archaea	Genus	Methanococcus	Birgus - Geograpsus	0.74	0.46	1
K2/B - Archaea	Genus	Methanococcus	Birgus - Ocypode	2.005	0.045	0.675
K2/B - Archaea	Genus	Methanococcus	Birgus - Petrolisthes	2.49	0.013	0.192
K2/B - Archaea	Genus	Methanococcus	Birgus - Tuerkayana	-0.916	0.36	1
K2/B - Archaea	Genus	Methanococcus	Gecarcoidea - Geograpsus	0.253	0.8	1
K2/B - Archaea	Genus	Methanococcus	Gecarcoidea - Ocypode	1.518	0.129	1
K2/B - Archaea	Genus	Methanococcus	Gecarcoidea - Petrolisthes	1.489	0.137	1
K2/B - Archaea	Genus	Methanococcus	Gecarcoidea - Tuerkayana	-1.851	0.064	0.962
K2/B - Archaea	Genus	Methanococcus	Geograpsus - Ocypode	0.98	0.327	1
K2/B - Archaea	Genus	Methanococcus	Geograpsus - Petrolisthes	0.495	0.621	1
K2/B - Archaea	Genus	Methanococcus	Geograpsus - Tuerkayana	-1.256	0.209	1
K2/B - Archaea	Genus	Methanococcus	Ocypode - Petrolisthes	-0.836	0.403	1
K2/B - Archaea	Genus	Methanococcus	Ocypode - Tuerkayana	-2.563	0.01	0.156
K2/B - Archaea	Genus	Methanococcus	Petrolisthes - Tuerkayana	-4.048	< 0.001	0.001
K2/B - Archaea	Genus	unclassified Candidatus Methanoperedenaceae	Birgus - Gecarcoidea	3.366	0.001	0.011
K2/B - Archaea	Genus	unclassified Candidatus Methanoperedenaceae	Birgus - Geograpsus	1.943	0.052	0.78
K2/B - Archaea	Genus	unclassified Candidatus Methanoperedenaceae	Birgus - Ocypode	1.943	0.052	0.78
K2/B - Archaea	Genus	unclassified Candidatus Methanoperedenaceae	Birgus - Petrolisthes	3.999	< 0.001	0.001
K2/B - Archaea	Genus	unclassified Candidatus Methanoperedenaceae	Birgus - Tuerkayana	2.773	0.006	0.083
K2/B - Archaea	Genus	unclassified Candidatus Methanoperedenaceae	Gecarcoidea - Geograpsus	0	1	1
K2/B - Archaea	Genus	unclassified Candidatus Methanoperedenaceae	Gecarcoidea - Ocypode	0	1	1
K2/B - Archaea	Genus	unclassified Candidatus Methanoperedenaceae	Gecarcoidea - Petrolisthes	0	1	1
K2/B - Archaea	Genus	unclassified Candidatus Methanoperedenaceae	Gecarcoidea - Tuerkayana	-0.961	0.337	1
K2/B - Archaea	Genus	unclassified Candidatus Methanoperedenaceae	Geograpsus - Ocypode	0	1	1
K2/B - Archaea	Genus	unclassified Candidatus Methanoperedenaceae	Geograpsus - Petrolisthes	0	1	1
K2/B - Archaea	Genus	unclassified Candidatus Methanoperedenaceae	Geograpsus - Tuerkayana	-0.516	0.606	1
K2/B - Archaea	Genus	unclassified Candidatus Methanoperedenaceae	Ocypode - Petrolisthes	0	1	1
K2/B - Archaea	Genus	unclassified Candidatus Methanoperedenaceae	Ocypode - Tuerkayana	-0.516	0.606	1
K2/B - Archaea	Genus	unclassified Candidatus Methanoperedenaceae	Petrolisthes - Tuerkayana	-1.2	0.23	1
K2/B - Bacteria	Diet	Castellaniella	Carnivore/Omnivore - Detritivore	1.621	0.105	0.315
K2/B - Bacteria	Diet	Castellaniella	Carnivore/Omnivore - Herbivore	-1.621	0.105	0.315
K2/B - Bacteria	Diet	Castellaniella	Detritivore - Herbivore	-4.08	< 0.001	< 0.001
K2/B - Bacteria	Diet	Citrobacter	Carnivore/Omnivore - Detritivore	1.238	0.216	0.647
K2/B - Bacteria	Diet	Citrobacter	Carnivore/Omnivore - Herbivore	-1.769	0.077	0.23
K2/B - Bacteria	Diet	Citrobacter	Detritivore - Herbivore	-3.784	< 0.001	< 0.001
K2/B - Bacteria	Diet	Escherichia	Carnivore/Omnivore - Detritivore	-2.805	0.005	0.015
K2/B - Bacteria	Diet	Escherichia	Carnivore/Omnivore - Herbivore	0.501	0.616	1
K2/B - Bacteria	Diet	Escherichia	Detritivore - Herbivore	4.16	< 0.001	< 0.001
K2/B - Bacteria	Diet	Paenibacillus	Carnivore/Omnivore - Detritivore	-2.395	0.017	0.05
K2/B - Bacteria	Diet	Paenibacillus	Carnivore/Omnivore - Herbivore	1.509	0.131	0.394
K2/B - Bacteria	Diet	Paenibacillus	Detritivore - Herbivore	4.913	< 0.001	< 0.001
K2/B - Bacteria	Diet	Paracoccus	Carnivore/Omnivore - Detritivore	1.709	0.088	0.263
K2/B - Bacteria	Diet	Paracoccus	Carnivore/Omnivore - Herbivore	-2.063	0.039	0.117
K2/B - Bacteria	Diet	Paracoccus	Detritivore - Herbivore	-4.746	< 0.001	< 0.001
K2/B - Bacteria	Diet	Streptomyces	Carnivore/Omnivore - Detritivore	-3.445	< 0.001	0.002
K2/B - Bacteria	Diet	Streptomyces	Carnivore/Omnivore - Herbivore	-1.252	0.211	0.632
K2/B - Bacteria	Diet	Streptomyces	Detritivore - Herbivore	2.76	0.006	0.017
K2/B - Bacteria	Genus	Bacillus	Birgus - Gecarcoidea	-1.517	0.129	1
K2/B - Bacteria	Genus	Bacillus	Birgus - Geograpsus	-0.428	0.669	1
K2/B - Bacteria	Genus	Bacillus	Birgus - Ocypode	0.058	0.953	1
K2/B - Bacteria	Genus	Bacillus	Birgus - Petrolisthes	0.17	0.865	1
K2/B - Bacteria	Genus	Bacillus	Birgus - Tuerkayana	2.473	0.013	0.201
K2/B - Bacteria	Genus	Bacillus	Gecarcoidea - Geograpsus	0.448	0.654	1
K2/B - Bacteria	Genus	Bacillus	Gecarcoidea - Ocypode	0.934	0.35	1
K2/B - Bacteria	Genus	Bacillus	Gecarcoidea - Petrolisthes	1.973	0.049	0.728
K2/B - Bacteria	Genus	Bacillus	Gecarcoidea - Tuerkayana	4.156	< 0.001	< 0.001
K2/B - Bacteria	Genus	Bacillus	Geograpsus - Ocypode	0.377	0.706	1
K2/B - Bacteria	Genus	Bacillus	Geograpsus - Petrolisthes	0.538	0.591	1
K2/B - Bacteria	Genus	Bacillus	Geograpsus - Tuerkayana	1.771	0.076	1
K2/B - Bacteria	Genus	Bacillus	Ocypode - Petrolisthes	0.026	0.98	1
K2/B - Bacteria	Genus	Bacillus	Ocypode - Tuerkayana	1.269	0.204	1
K2/B - Bacteria	Genus	Bacillus	Petrolisthes - Tuerkayana	2.89	0.004	0.058
K2/B - Bacteria	Genus	Bacteroides	Birgus - Gecarcoidea	3.236	0.001	0.018
K2/B - Bacteria	Genus	Bacteroides	Birgus - Geograpsus	-0.253	0.8	1
K2/B - Bacteria	Genus	Bacteroides	Birgus - Ocypode	0.623	0.533	1
K2/B - Bacteria	Genus	Bacteroides	Birgus - Petrolisthes	1.632	0.103	1
K2/B - Bacteria	Genus	Bacteroides	Birgus - Tuerkayana	-0.206	0.837	1
K2/B - Bacteria	Genus	Bacteroides	Gecarcoidea - Geograpsus	-2.121	0.034	0.508
K2/B - Bacteria	Genus	Bacteroides	Gecarcoidea - Ocypode	-1.246	0.213	1
K2/B - Bacteria	Genus	Bacteroides	Gecarcoidea - Petrolisthes	-2.213	0.027	0.404
K2/B - Bacteria	Genus	Bacteroides	Gecarcoidea - Tuerkayana	-3.796	< 0.001	0.002
K2/B - Bacteria	Genus	Bacteroides	Geograpsus - Ocypode	0.678	0.498	1
K2/B - Bacteria	Genus	Bacteroides	Geograpsus - Petrolisthes	1.101	0.271	1
K2/B - Bacteria	Genus	Bacteroides	Geograpsus - Tuerkayana	0.151	0.88	1
K2/B - Bacteria	Genus	Bacteroides	Ocypode - Petrolisthes	0.179	0.858	1
K2/B - Bacteria	Genus	Bacteroides	Ocypode - Tuerkayana	-0.754	0.451	1
K2/B - Bacteria	Genus	Bacteroides	Petrolisthes - Tuerkayana	-2.16	0.031	0.461
K2/B - Bacteria	Genus	Castellaniella	Birgus - Gecarcoidea	-2.284	0.022	0.336
K2/B - Bacteria	Genus	Castellaniella	Birgus - Geograpsus	0.059	0.953	1
K2/B - Bacteria	Genus	Castellaniella	Birgus - Ocypode	1.141	0.254	1
K2/B - Bacteria	Genus	Castellaniella	Birgus - Petrolisthes	1.455	0.146	1
K2/B - Bacteria	Genus	Castellaniella	Birgus - Tuerkayana	-0.667	0.505	1
K2/B - Bacteria	Genus	Castellaniella	Gecarcoidea - Geograpsus	1.378	0.168	1
K2/B - Bacteria	Genus	Castellaniella	Gecarcoidea - Ocypode	2.46	0.014	0.208
K2/B - Bacteria	Genus	Castellaniella	Gecarcoidea - Petrolisthes	4.168	< 0.001	< 0.001
K2/B - Bacteria	Genus	Castellaniella	Gecarcoidea - Tuerkayana	1.867	0.062	0.928
K2/B - Bacteria	Genus	Castellaniella	Geograpsus - Ocypode	0.838	0.402	1
K2/B - Bacteria	Genus	Castellaniella	Geograpsus - Petrolisthes	0.682	0.495	1
K2/B - Bacteria	Genus	Castellaniella	Geograpsus - Tuerkayana	-0.419	0.675	1
K2/B - Bacteria	Genus	Castellaniella	Ocypode - Petrolisthes	-0.457	0.647	1
K2/B - Bacteria	Genus	Castellaniella	Ocypode - Tuerkayana	-1.537	0.124	1
K2/B - Bacteria	Genus	Castellaniella	Petrolisthes - Tuerkayana	-2.529	0.011	0.172
K2/B - Bacteria	Genus	Citrobacter	Birgus - Gecarcoidea	0.236	0.813	1
K2/B - Bacteria	Genus	Citrobacter	Birgus - Geograpsus	1.693	0.09	1
K2/B - Bacteria	Genus	Citrobacter	Birgus - Ocypode	0.331	0.741	1
K2/B - Bacteria	Genus	Citrobacter	Birgus - Petrolisthes	1.816	0.069	1
K2/B - Bacteria	Genus	Citrobacter	Birgus - Tuerkayana	-1.772	0.076	1
K2/B - Bacteria	Genus	Citrobacter	Gecarcoidea - Geograpsus	1.557	0.119	1
K2/B - Bacteria	Genus	Citrobacter	Gecarcoidea - Ocypode	0.195	0.846	1
K2/B - Bacteria	Genus	Citrobacter	Gecarcoidea - Petrolisthes	1.535	0.125	1
K2/B - Bacteria	Genus	Citrobacter	Gecarcoidea - Tuerkayana	-2.034	0.042	0.63
K2/B - Bacteria	Genus	Citrobacter	Geograpsus - Ocypode	-1.055	0.291	1
K2/B - Bacteria	Genus	Citrobacter	Geograpsus - Petrolisthes	-0.853	0.393	1
K2/B - Bacteria	Genus	Citrobacter	Geograpsus - Tuerkayana	-2.701	0.007	0.104
K2/B - Bacteria	Genus	Citrobacter	Ocypode - Petrolisthes	0.58	0.562	1
K2/B - Bacteria	Genus	Citrobacter	Ocypode - Tuerkayana	-1.294	0.196	1
K2/B - Bacteria	Genus	Citrobacter	Petrolisthes - Tuerkayana	-4.33	< 0.001	< 0.001
K2/B - Bacteria	Genus	Escherichia	Birgus - Gecarcoidea	1.247	0.212	1
K2/B - Bacteria	Genus	Escherichia	Birgus - Geograpsus	0.954	0.34	1
K2/B - Bacteria	Genus	Escherichia	Birgus - Ocypode	-0.993	0.321	1
K2/B - Bacteria	Genus	Escherichia	Birgus - Petrolisthes	-2.293	0.022	0.328
K2/B - Bacteria	Genus	Escherichia	Birgus - Tuerkayana	0.337	0.736	1
K2/B - Bacteria	Genus	Escherichia	Gecarcoidea - Geograpsus	0.234	0.815	1
K2/B - Bacteria	Genus	Escherichia	Gecarcoidea - Ocypode	-1.713	0.087	1
K2/B - Bacteria	Genus	Escherichia	Gecarcoidea - Petrolisthes	-3.775	< 0.001	0.002
K2/B - Bacteria	Genus	Escherichia	Gecarcoidea - Tuerkayana	-1.047	0.295	1
K2/B - Bacteria	Genus	Escherichia	Geograpsus - Ocypode	-1.508	0.132	1
K2/B - Bacteria	Genus	Escherichia	Geograpsus - Petrolisthes	-2.176	0.03	0.443
K2/B - Bacteria	Genus	Escherichia	Geograpsus - Tuerkayana	-0.804	0.421	1
K2/B - Bacteria	Genus	Escherichia	Ocypode - Petrolisthes	-0.128	0.898	1
K2/B - Bacteria	Genus	Escherichia	Ocypode - Tuerkayana	1.206	0.228	1
K2/B - Bacteria	Genus	Escherichia	Petrolisthes - Tuerkayana	3.095	0.002	0.03
K2/B - Bacteria	Genus	Paenibacillus	Birgus - Gecarcoidea	0.708	0.479	1
K2/B - Bacteria	Genus	Paenibacillus	Birgus - Geograpsus	0.564	0.572	1
K2/B - Bacteria	Genus	Paenibacillus	Birgus - Ocypode	-0.603	0.546	1
K2/B - Bacteria	Genus	Paenibacillus	Birgus - Petrolisthes	-2.093	0.036	0.546
K2/B - Bacteria	Genus	Paenibacillus	Birgus - Tuerkayana	1.926	0.054	0.812
K2/B - Bacteria	Genus	Paenibacillus	Gecarcoidea - Geograpsus	0.156	0.876	1
K2/B - Bacteria	Genus	Paenibacillus	Gecarcoidea - Ocypode	-1.012	0.312	1
K2/B - Bacteria	Genus	Paenibacillus	Gecarcoidea - Petrolisthes	-2.934	0.003	0.05
K2/B - Bacteria	Genus	Paenibacillus	Gecarcoidea - Tuerkayana	1.141	0.254	1
K2/B - Bacteria	Genus	Paenibacillus	Geograpsus - Ocypode	-0.905	0.366	1
K2/B - Bacteria	Genus	Paenibacillus	Geograpsus - Petrolisthes	-1.664	0.096	1
K2/B - Bacteria	Genus	Paenibacillus	Geograpsus - Tuerkayana	0.452	0.651	1
K2/B - Bacteria	Genus	Paenibacillus	Ocypode - Petrolisthes	-0.435	0.663	1
K2/B - Bacteria	Genus	Paenibacillus	Ocypode - Tuerkayana	1.658	0.097	1
K2/B - Bacteria	Genus	Paenibacillus	Petrolisthes - Tuerkayana	4.846	< 0.001	< 0.001
K2/B - Bacteria	Genus	Paracoccus	Birgus - Gecarcoidea	-1.281	0.2	1
K2/B - Bacteria	Genus	Paracoccus	Birgus - Geograpsus	-0.487	0.627	1
K2/B - Bacteria	Genus	Paracoccus	Birgus - Ocypode	-0.292	0.77	1
K2/B - Bacteria	Genus	Paracoccus	Birgus - Petrolisthes	1.585	0.113	1
K2/B - Bacteria	Genus	Paracoccus	Birgus - Tuerkayana	-2.267	0.023	0.351
K2/B - Bacteria	Genus	Paracoccus	Gecarcoidea - Geograpsus	0.253	0.8	1
K2/B - Bacteria	Genus	Paracoccus	Gecarcoidea - Ocypode	0.448	0.654	1
K2/B - Bacteria	Genus	Paracoccus	Gecarcoidea - Petrolisthes	3.107	0.002	0.028
K2/B - Bacteria	Genus	Paracoccus	Gecarcoidea - Tuerkayana	-0.846	0.397	1
K2/B - Bacteria	Genus	Paracoccus	Geograpsus - Ocypode	0.151	0.88	1
K2/B - Bacteria	Genus	Paracoccus	Geograpsus - Petrolisthes	1.323	0.186	1
K2/B - Bacteria	Genus	Paracoccus	Geograpsus - Tuerkayana	-0.716	0.474	1
K2/B - Bacteria	Genus	Paracoccus	Ocypode - Petrolisthes	1.118	0.264	1
K2/B - Bacteria	Genus	Paracoccus	Ocypode - Tuerkayana	-0.917	0.359	1
K2/B - Bacteria	Genus	Paracoccus	Petrolisthes - Tuerkayana	-4.681	< 0.001	< 0.001
K2/B - Bacteria	Genus	Pseudomonas	Birgus - Gecarcoidea	-3.236	0.001	0.018
K2/B - Bacteria	Genus	Pseudomonas	Birgus - Geograpsus	-0.097	0.922	1
K2/B - Bacteria	Genus	Pseudomonas	Birgus - Ocypode	-1.46	0.144	1
K2/B - Bacteria	Genus	Pseudomonas	Birgus - Petrolisthes	-2.62	0.009	0.132
K2/B - Bacteria	Genus	Pseudomonas	Birgus - Tuerkayana	-0.07	0.944	1
K2/B - Bacteria	Genus	Pseudomonas	Gecarcoidea - Geograpsus	1.771	0.077	1
K2/B - Bacteria	Genus	Pseudomonas	Gecarcoidea - Ocypode	0.409	0.683	1
K2/B - Bacteria	Genus	Pseudomonas	Gecarcoidea - Petrolisthes	1.225	0.221	1
K2/B - Bacteria	Genus	Pseudomonas	Gecarcoidea - Tuerkayana	3.52	0	0.006
K2/B - Bacteria	Genus	Pseudomonas	Geograpsus - Ocypode	-1.055	0.291	1
K2/B - Bacteria	Genus	Pseudomonas	Geograpsus - Petrolisthes	-1.238	0.216	1
K2/B - Bacteria	Genus	Pseudomonas	Geograpsus - Tuerkayana	0.063	0.95	1
K2/B - Bacteria	Genus	Pseudomonas	Ocypode - Petrolisthes	0.196	0.844	1
K2/B - Bacteria	Genus	Pseudomonas	Ocypode - Tuerkayana	1.47	0.142	1
K2/B - Bacteria	Genus	Pseudomonas	Petrolisthes - Tuerkayana	2.968	0.003	0.045
K2/B - Bacteria	Genus	Vibrio	Birgus - Gecarcoidea	1.079	0.281	1
K2/B - Bacteria	Genus	Vibrio	Birgus - Geograpsus	0.35	0.726	1
K2/B - Bacteria	Genus	Vibrio	Birgus - Ocypode	-1.401	0.161	1
K2/B - Bacteria	Genus	Vibrio	Birgus - Petrolisthes	-2.35	0.019	0.282
K2/B - Bacteria	Genus	Vibrio	Birgus - Tuerkayana	-1.617	0.106	1
K2/B - Bacteria	Genus	Vibrio	Gecarcoidea - Geograpsus	-0.272	0.785	1
K2/B - Bacteria	Genus	Vibrio	Gecarcoidea - Ocypode	-2.024	0.043	0.644
K2/B - Bacteria	Genus	Vibrio	Gecarcoidea - Petrolisthes	-3.632	< 0.001	0.004
K2/B - Bacteria	Genus	Vibrio	Gecarcoidea - Tuerkayana	-2.814	0.005	0.073
K2/B - Bacteria	Genus	Vibrio	Geograpsus - Ocypode	-1.357	0.175	1
K2/B - Bacteria	Genus	Vibrio	Geograpsus - Petrolisthes	-1.57	0.116	1
K2/B - Bacteria	Genus	Vibrio	Geograpsus - Tuerkayana	-1.231	0.218	1
K2/B - Bacteria	Genus	Vibrio	Ocypode - Petrolisthes	0.273	0.785	1
K2/B - Bacteria	Genus	Vibrio	Ocypode - Tuerkayana	0.578	0.563	1
K2/B - Bacteria	Genus	Vibrio	Petrolisthes - Tuerkayana	0.72	0.471	1
K2/B - Bacteria	Grade	Bacillus	I - II	-1.389	0.165	1
K2/B - Bacteria	Grade	Bacillus	I - III	1.342	0.18	1
K2/B - Bacteria	Grade	Bacillus	I - IV	1.415	0.157	1
K2/B - Bacteria	Grade	Bacillus	I - V	-1.878	0.06	0.603
K2/B - Bacteria	Grade	Bacillus	II - III	2.528	0.011	0.115
K2/B - Bacteria	Grade	Bacillus	II - IV	2.535	0.011	0.113
K2/B - Bacteria	Grade	Bacillus	II - V	-0.176	0.86	1
K2/B - Bacteria	Grade	Bacillus	III - IV	0.151	0.88	1
K2/B - Bacteria	Grade	Bacillus	III - V	-3.141	0.002	0.017
K2/B - Bacteria	Grade	Bacillus	IV - V	-3.075	0.002	0.021
K2/B - Bacteria	Grade	Citrobacter	I - II	0.229	0.819	1
K2/B - Bacteria	Grade	Citrobacter	I - III	-2.866	0.004	0.042
K2/B - Bacteria	Grade	Citrobacter	I - IV	-3.001	0.003	0.027
K2/B - Bacteria	Grade	Citrobacter	I - V	-1.394	0.163	1
K2/B - Bacteria	Grade	Citrobacter	II - III	-2.865	0.004	0.042
K2/B - Bacteria	Grade	Citrobacter	II - IV	-3.003	0.003	0.027
K2/B - Bacteria	Grade	Citrobacter	II - V	-1.498	0.134	1
K2/B - Bacteria	Grade	Citrobacter	III - IV	-0.302	0.763	1
K2/B - Bacteria	Grade	Citrobacter	III - V	1.861	0.063	0.627
K2/B - Bacteria	Grade	Citrobacter	IV - V	2.066	0.039	0.388
K2/B - Bacteria	Grade	Escherichia	I - II	-0.983	0.326	1
K2/B - Bacteria	Grade	Escherichia	I - III	1.529	0.126	1
K2/B - Bacteria	Grade	Escherichia	I - IV	1.913	0.056	0.557
K2/B - Bacteria	Grade	Escherichia	I - V	2.966	0.003	0.03
K2/B - Bacteria	Grade	Escherichia	II - III	2.326	0.02	0.2
K2/B - Bacteria	Grade	Escherichia	II - IV	2.646	0.008	0.081
K2/B - Bacteria	Grade	Escherichia	II - V	3.726	< 0.001	0.002
K2/B - Bacteria	Grade	Escherichia	III - IV	0.453	0.651	1
K2/B - Bacteria	Grade	Escherichia	III - V	0.999	0.318	1
K2/B - Bacteria	Grade	Escherichia	IV - V	0.402	0.687	1
K2/B - Bacteria	Grade	Paenibacillus	I - II	-0.796	0.426	1
K2/B - Bacteria	Grade	Paenibacillus	I - III	2.882	0.004	0.04
K2/B - Bacteria	Grade	Paenibacillus	I - IV	3.177	0.001	0.015
K2/B - Bacteria	Grade	Paenibacillus	I - V	2.44	0.015	0.147
K2/B - Bacteria	Grade	Paenibacillus	II - III	3.405	0.001	0.007
K2/B - Bacteria	Grade	Paenibacillus	II - IV	3.663	< 0.001	0.002
K2/B - Bacteria	Grade	Paenibacillus	II - V	3.051	0.002	0.023
K2/B - Bacteria	Grade	Paenibacillus	III - IV	0.453	0.651	1
K2/B - Bacteria	Grade	Paenibacillus	III - V	-0.941	0.346	1
K2/B - Bacteria	Grade	Paenibacillus	IV - V	-1.39	0.165	1
K2/B - Bacteria	Grade	Paracoccus	I - II	0.401	0.689	1
K2/B - Bacteria	Grade	Paracoccus	I - III	-2.731	0.006	0.063
K2/B - Bacteria	Grade	Paracoccus	I - IV	-3.742	< 0.001	0.002
K2/B - Bacteria	Grade	Paracoccus	I - V	-2.405	0.016	0.162
K2/B - Bacteria	Grade	Paracoccus	II - III	-2.899	0.004	0.037
K2/B - Bacteria	Grade	Paracoccus	II - IV	-3.846	< 0.001	0.001
K2/B - Bacteria	Grade	Paracoccus	II - V	-2.591	0.01	0.096
K2/B - Bacteria	Grade	Paracoccus	III - IV	-1.112	0.266	1
K2/B - Bacteria	Grade	Paracoccus	III - V	0.809	0.419	1
K2/B - Bacteria	Grade	Paracoccus	IV - V	2.025	0.043	0.429
K2/B - Bacteria	Grade	Vibrio	I - II	1.04	0.298	1
K2/B - Bacteria	Grade	Vibrio	I - III	1.623	0.105	1
K2/B - Bacteria	Grade	Vibrio	I - IV	-0.049	0.961	1
K2/B - Bacteria	Grade	Vibrio	I - V	3.825	< 0.001	0.001
K2/B - Bacteria	Grade	Vibrio	II - III	0.539	0.59	1
K2/B - Bacteria	Grade	Vibrio	II - IV	-0.953	0.34	1
K2/B - Bacteria	Grade	Vibrio	II - V	2.3	0.021	0.215
K2/B - Bacteria	Grade	Vibrio	III - IV	-1.462	0.144	1
K2/B - Bacteria	Grade	Vibrio	III - V	1.667	0.095	0.954
K2/B - Bacteria	Grade	Vibrio	IV - V	3.22	0.001	0.013
K2/B - Fungi	Diet	Torulaspora	Carnivore/Omnivore - Detritivore	0.227	0.82	1
K2/B - Fungi	Diet	Torulaspora	Carnivore/Omnivore - Herbivore	-2.797	0.005	0.015
K2/B - Fungi	Diet	Torulaspora	Detritivore - Herbivore	-3.805	< 0.001	< 0.001
K2/B - Fungi	Diet	Trametes	Carnivore/Omnivore - Detritivore	2.406	0.016	0.048
K2/B - Fungi	Diet	Trametes	Carnivore/Omnivore - Herbivore	-0.634	0.526	1
K2/B - Fungi	Diet	Trametes	Detritivore - Herbivore	-3.826	< 0.001	< 0.001
K2/B - Fungi	Genus	Torulaspora	Birgus - Gecarcoidea	-1.416	0.157	1
K2/B - Fungi	Genus	Torulaspora	Birgus - Geograpsus	1.246	0.213	1
K2/B - Fungi	Genus	Torulaspora	Birgus - Ocypode	0.37	0.712	1
K2/B - Fungi	Genus	Torulaspora	Birgus - Petrolisthes	0.628	0.53	1
K2/B - Fungi	Genus	Torulaspora	Birgus - Tuerkayana	-2.305	0.021	0.318
K2/B - Fungi	Genus	Torulaspora	Gecarcoidea - Geograpsus	2.063	0.039	0.587
K2/B - Fungi	Genus	Torulaspora	Gecarcoidea - Ocypode	1.187	0.235	1
K2/B - Fungi	Genus	Torulaspora	Gecarcoidea - Petrolisthes	2.31	0.021	0.314
K2/B - Fungi	Genus	Torulaspora	Gecarcoidea - Tuerkayana	-0.734	0.463	1
K2/B - Fungi	Genus	Torulaspora	Geograpsus - Ocypode	-0.678	0.498	1
K2/B - Fungi	Genus	Torulaspora	Geograpsus - Petrolisthes	-0.99	0.322	1
K2/B - Fungi	Genus	Torulaspora	Geograpsus - Tuerkayana	-2.525	0.012	0.173
K2/B - Fungi	Genus	Torulaspora	Ocypode - Petrolisthes	-0.068	0.946	1
K2/B - Fungi	Genus	Torulaspora	Ocypode - Tuerkayana	-1.621	0.105	1
K2/B - Fungi	Genus	Torulaspora	Petrolisthes - Tuerkayana	-3.61	< 0.001	0.005
K2/B - Fungi	Genus	Trametes	Birgus - Gecarcoidea	-0.236	0.813	1
K2/B - Fungi	Genus	Trametes	Birgus - Geograpsus	2.199	0.028	0.418
K2/B - Fungi	Genus	Trametes	Birgus - Ocypode	0.934	0.35	1
K2/B - Fungi	Genus	Trametes	Birgus - Petrolisthes	3.074	0.002	0.032
K2/B - Fungi	Genus	Trametes	Birgus - Tuerkayana	0.416	0.677	1
K2/B - Fungi	Genus	Trametes	Gecarcoidea - Geograpsus	2.335	0.02	0.293
K2/B - Fungi	Genus	Trametes	Gecarcoidea - Ocypode	1.07	0.284	1
K2/B - Fungi	Genus	Trametes	Gecarcoidea - Petrolisthes	3.354	0.001	0.012
K2/B - Fungi	Genus	Trametes	Gecarcoidea - Tuerkayana	0.678	0.498	1
K2/B - Fungi	Genus	Trametes	Geograpsus - Ocypode	-0.98	0.327	1
K2/B - Fungi	Genus	Trametes	Geograpsus - Petrolisthes	-0.743	0.458	1
K2/B - Fungi	Genus	Trametes	Geograpsus - Tuerkayana	-2.048	0.041	0.609
K2/B - Fungi	Genus	Trametes	Ocypode - Petrolisthes	0.589	0.556	1
K2/B - Fungi	Genus	Trametes	Ocypode - Tuerkayana	-0.741	0.459	1
K2/B - Fungi	Genus	Trametes	Petrolisthes - Tuerkayana	-3.065	0.002	0.033
K2/B - Fungi	Grade	Trametes	I - II	0.952	0.341	1
K2/B - Fungi	Grade	Trametes	I - III	-2.143	0.032	0.321
K2/B - Fungi	Grade	Trametes	I - IV	-1.373	0.17	1
K2/B - Fungi	Grade	Trametes	I - V	-2.591	0.01	0.096
K2/B - Fungi	Grade	Trametes	II - III	-2.865	0.004	0.042
K2/B - Fungi	Grade	Trametes	II - IV	-2.114	0.035	0.346
K2/B - Fungi	Grade	Trametes	II - V	-3.356	0.001	0.008
K2/B - Fungi	Grade	Trametes	III - IV	0.588	0.557	1
K2/B - Fungi	Grade	Trametes	III - V	0.004	0.997	1
K2/B - Fungi	Grade	Trametes	IV - V	-0.672	0.501	1
MAG	Diet	Alphaproteobacteria	Carnivore/Omnivore - Detritivore	3.784	< 0.001	< 0.001
MAG	Diet	Alphaproteobacteria	Carnivore/Omnivore - Herbivore	0.921	0.357	1
MAG	Diet	Alphaproteobacteria	Detritivore - Herbivore	-3.602	< 0.001	0.001
MAG	Diet	Anaerorhabdus	Carnivore/Omnivore - Detritivore	3.366	< 0.001	0.002
MAG	Diet	Anaerorhabdus	Carnivore/Omnivore - Herbivore	0.413	0.679	1
MAG	Diet	Anaerorhabdus	Detritivore - Herbivore	-3.715	< 0.001	0.001
MAG	Diet	Bacteroidales	Carnivore/Omnivore - Detritivore	4.343	< 0.001	< 0.001
MAG	Diet	Bacteroidales	Carnivore/Omnivore - Herbivore	2.646	0.008	0.024
MAG	Diet	Bacteroidales	Detritivore - Herbivore	-2.135	0.033	0.098
MAG	Diet	Citrobacter	Carnivore/Omnivore - Detritivore	3.068	0.002	0.006
MAG	Diet	Citrobacter	Carnivore/Omnivore - Herbivore	-0.407	0.684	1
MAG	Diet	Citrobacter	Detritivore - Herbivore	-4.373	< 0.001	< 0.001
MAG	Diet	Demequina	Carnivore/Omnivore - Detritivore	2.092	0.036	0.109
MAG	Diet	Demequina	Carnivore/Omnivore - Herbivore	-1.554	0.12	0.361
MAG	Diet	Demequina	Detritivore - Herbivore	-4.587	< 0.001	< 0.001
MAG	Diet	Kluyvera	Carnivore/Omnivore - Detritivore	-3.572	< 0.001	0.001
MAG	Diet	Kluyvera	Carnivore/Omnivore - Herbivore	-0.415	0.678	1
MAG	Diet	Kluyvera	Detritivore - Herbivore	3.972	< 0.001	< 0.001
MAG	Diet	Marinicella	Carnivore/Omnivore - Detritivore	-2.304	0.021	0.064
MAG	Diet	Marinicella	Carnivore/Omnivore - Herbivore	1.152	0.249	0.748
MAG	Diet	Marinicella	Detritivore - Herbivore	4.348	< 0.001	< 0.001
MAG	Diet	Moheibacter	Carnivore/Omnivore - Detritivore	2.958	0.003	0.009
MAG	Diet	Moheibacter	Carnivore/Omnivore - Herbivore	-0.865	0.387	1
MAG	Diet	Moheibacter	Detritivore - Herbivore	-4.811	< 0.001	< 0.001
MAG	Diet	Paracoccus	Carnivore/Omnivore - Detritivore	2.565	0.01	0.031
MAG	Diet	Paracoccus	Carnivore/Omnivore - Herbivore	-1.136	0.256	0.768
MAG	Diet	Paracoccus	Detritivore - Herbivore	-4.656	< 0.001	< 0.001
MAG	Diet	UBA5962	Carnivore/Omnivore - Detritivore	3.766	< 0.001	< 0.001
MAG	Diet	UBA5962	Carnivore/Omnivore - Herbivore	2.563	0.01	0.031
MAG	Diet	UBA5962	Detritivore - Herbivore	-1.515	0.13	0.389
MAG	Diet	UJ101	Carnivore/Omnivore - Detritivore	-2.224	0.026	0.079
MAG	Diet	UJ101	Carnivore/Omnivore - Herbivore	1.515	0.13	0.39
MAG	Diet	UJ101	Detritivore - Herbivore	4.704	< 0.001	< 0.001
MAG	Genus	Alphaproteobacteria	Birgus - Gecarcoidea	2.128	0.033	0.501
MAG	Genus	Alphaproteobacteria	Birgus - Geograpsus	1.677	0.094	1
MAG	Genus	Alphaproteobacteria	Birgus - Ocypode	0.994	0.32	1
MAG	Genus	Alphaproteobacteria	Birgus - Petrolisthes	4.253	< 0.001	< 0.001
MAG	Genus	Alphaproteobacteria	Birgus - Tuerkayana	0.693	0.488	1
MAG	Genus	Alphaproteobacteria	Gecarcoidea - Geograpsus	0.448	0.654	1
MAG	Genus	Alphaproteobacteria	Gecarcoidea - Ocypode	-0.234	0.815	1
MAG	Genus	Alphaproteobacteria	Gecarcoidea - Petrolisthes	1.725	0.084	1
MAG	Genus	Alphaproteobacteria	Gecarcoidea - Tuerkayana	-1.667	0.095	1
MAG	Genus	Alphaproteobacteria	Geograpsus - Ocypode	-0.529	0.597	1
MAG	Genus	Alphaproteobacteria	Geograpsus - Petrolisthes	0.41	0.681	1
MAG	Genus	Alphaproteobacteria	Geograpsus - Tuerkayana	-1.359	0.174	1
MAG	Genus	Alphaproteobacteria	Ocypode - Petrolisthes	1.129	0.259	1
MAG	Genus	Alphaproteobacteria	Ocypode - Tuerkayana	-0.654	0.513	1
MAG	Genus	Alphaproteobacteria	Petrolisthes - Tuerkayana	-4.095	< 0.001	0.001
MAG	Genus	Anaerorhabdus	Birgus - Gecarcoidea	1.232	0.218	1
MAG	Genus	Anaerorhabdus	Birgus - Geograpsus	-0.889	0.374	1
MAG	Genus	Anaerorhabdus	Birgus - Ocypode	0.099	0.921	1
MAG	Genus	Anaerorhabdus	Birgus - Petrolisthes	3.034	0.002	0.036
MAG	Genus	Anaerorhabdus	Birgus - Tuerkayana	-0.736	0.462	1
MAG	Genus	Anaerorhabdus	Gecarcoidea - Geograpsus	-1.601	0.109	1
MAG	Genus	Anaerorhabdus	Gecarcoidea - Ocypode	-0.613	0.54	1
MAG	Genus	Anaerorhabdus	Gecarcoidea - Petrolisthes	1.569	0.117	1
MAG	Genus	Anaerorhabdus	Gecarcoidea - Tuerkayana	-2.103	0.035	0.532
MAG	Genus	Anaerorhabdus	Geograpsus - Ocypode	0.765	0.444	1
MAG	Genus	Anaerorhabdus	Geograpsus - Petrolisthes	2.487	0.013	0.193
MAG	Genus	Anaerorhabdus	Geograpsus - Tuerkayana	0.523	0.601	1
MAG	Genus	Anaerorhabdus	Ocypode - Petrolisthes	1.447	0.148	1
MAG	Genus	Anaerorhabdus	Ocypode - Tuerkayana	-0.498	0.619	1
MAG	Genus	Anaerorhabdus	Petrolisthes - Tuerkayana	-4.457	< 0.001	< 0.001
MAG	Genus	Bacteroidales	Birgus - Gecarcoidea	2.284	0.022	0.336
MAG	Genus	Bacteroidales	Birgus - Geograpsus	0.059	0.953	1
MAG	Genus	Bacteroidales	Birgus - Ocypode	0.551	0.582	1
MAG	Genus	Bacteroidales	Birgus - Petrolisthes	4.29	< 0.001	< 0.001
MAG	Genus	Bacteroidales	Birgus - Tuerkayana	2.17	0.03	0.45
MAG	Genus	Bacteroidales	Gecarcoidea - Geograpsus	-1.26	0.208	1
MAG	Genus	Bacteroidales	Gecarcoidea - Ocypode	-0.768	0.443	1
MAG	Genus	Bacteroidales	Gecarcoidea - Petrolisthes	1.576	0.115	1
MAG	Genus	Bacteroidales	Gecarcoidea - Tuerkayana	-0.364	0.716	1
MAG	Genus	Bacteroidales	Geograpsus - Ocypode	0.381	0.703	1
MAG	Genus	Bacteroidales	Geograpsus - Petrolisthes	2.132	0.033	0.495
MAG	Genus	Bacteroidales	Geograpsus - Tuerkayana	1.105	0.269	1
MAG	Genus	Bacteroidales	Ocypode - Petrolisthes	1.614	0.107	1
MAG	Genus	Bacteroidales	Ocypode - Tuerkayana	0.597	0.55	1
MAG	Genus	Bacteroidales	Petrolisthes - Tuerkayana	-2.293	0.022	0.328
MAG	Genus	Citrobacter	Birgus - Gecarcoidea	0.607	0.544	1
MAG	Genus	Citrobacter	Birgus - Geograpsus	1.11	0.267	1
MAG	Genus	Citrobacter	Birgus - Ocypode	2.036	0.042	0.627
MAG	Genus	Citrobacter	Birgus - Petrolisthes	3.145	0.002	0.025
MAG	Genus	Citrobacter	Birgus - Tuerkayana	-0.416	0.677	1
MAG	Genus	Citrobacter	Gecarcoidea - Geograpsus	0.76	0.447	1
MAG	Genus	Citrobacter	Gecarcoidea - Ocypode	1.685	0.092	1
MAG	Genus	Citrobacter	Gecarcoidea - Petrolisthes	2.424	0.015	0.23
MAG	Genus	Citrobacter	Gecarcoidea - Tuerkayana	-1.09	0.276	1
MAG	Genus	Citrobacter	Geograpsus - Ocypode	0.717	0.474	1
MAG	Genus	Citrobacter	Geograpsus - Petrolisthes	0.44	0.66	1
MAG	Genus	Citrobacter	Geograpsus - Tuerkayana	-1.371	0.17	1
MAG	Genus	Citrobacter	Ocypode - Petrolisthes	-0.534	0.593	1
MAG	Genus	Citrobacter	Ocypode - Tuerkayana	-2.326	0.02	0.3
MAG	Genus	Citrobacter	Petrolisthes - Tuerkayana	-4.188	< 0.001	< 0.001
MAG	Genus	Demequina	Birgus - Gecarcoidea	-1.363	0.173	1
MAG	Genus	Demequina	Birgus - Geograpsus	0.649	0.516	1
MAG	Genus	Demequina	Birgus - Ocypode	0.256	0.798	1
MAG	Genus	Demequina	Birgus - Petrolisthes	2.298	0.022	0.323
MAG	Genus	Demequina	Birgus - Tuerkayana	-0.903	0.367	1
MAG	Genus	Demequina	Gecarcoidea - Geograpsus	1.437	0.151	1
MAG	Genus	Demequina	Gecarcoidea - Ocypode	1.043	0.297	1
MAG	Genus	Demequina	Gecarcoidea - Petrolisthes	3.919	< 0.001	0.001
MAG	Genus	Demequina	Gecarcoidea - Tuerkayana	0.61	0.542	1
MAG	Genus	Demequina	Geograpsus - Ocypode	-0.305	0.76	1
MAG	Genus	Demequina	Geograpsus - Petrolisthes	0.492	0.623	1
MAG	Genus	Demequina	Geograpsus - Tuerkayana	-1.156	0.248	1
MAG	Genus	Demequina	Ocypode - Petrolisthes	0.906	0.365	1
MAG	Genus	Demequina	Ocypode - Tuerkayana	-0.75	0.454	1
MAG	Genus	Demequina	Petrolisthes - Tuerkayana	-3.808	< 0.001	0.002
MAG	Genus	Dysgonomonas	Birgus - Gecarcoidea	0.708	0.479	1
MAG	Genus	Dysgonomonas	Birgus - Geograpsus	0.467	0.64	1
MAG	Genus	Dysgonomonas	Birgus - Ocypode	-1.966	0.049	0.74
MAG	Genus	Dysgonomonas	Birgus - Petrolisthes	-2.51	0.012	0.181
MAG	Genus	Dysgonomonas	Birgus - Tuerkayana	-2.375	0.018	0.263
MAG	Genus	Dysgonomonas	Gecarcoidea - Geograpsus	0.058	0.953	1
MAG	Genus	Dysgonomonas	Gecarcoidea - Ocypode	-2.374	0.018	0.264
MAG	Genus	Dysgonomonas	Gecarcoidea - Petrolisthes	-3.351	0.001	0.012
MAG	Genus	Dysgonomonas	Gecarcoidea - Tuerkayana	-3.16	0.002	0.024
MAG	Genus	Dysgonomonas	Geograpsus - Ocypode	-1.884	0.06	0.893
MAG	Genus	Dysgonomonas	Geograpsus - Petrolisthes	-1.775	0.076	1
MAG	Genus	Dysgonomonas	Geograpsus - Tuerkayana	-1.759	0.079	1
MAG	Genus	Dysgonomonas	Ocypode - Petrolisthes	0.785	0.432	1
MAG	Genus	Dysgonomonas	Ocypode - Tuerkayana	0.754	0.451	1
MAG	Genus	Dysgonomonas	Petrolisthes - Tuerkayana	-0.039	0.969	1
MAG	Genus	Kluyvera	Birgus - Gecarcoidea	0.27	0.787	1
MAG	Genus	Kluyvera	Birgus - Geograpsus	0.934	0.35	1
MAG	Genus	Kluyvera	Birgus - Ocypode	-1.693	0.09	1
MAG	Genus	Kluyvera	Birgus - Petrolisthes	-2.951	0.003	0.048
MAG	Genus	Kluyvera	Birgus - Tuerkayana	-0.285	0.776	1
MAG	Genus	Kluyvera	Gecarcoidea - Geograpsus	0.778	0.436	1
MAG	Genus	Kluyvera	Gecarcoidea - Ocypode	-1.849	0.064	0.967
MAG	Genus	Kluyvera	Gecarcoidea - Petrolisthes	-3.271	0.001	0.016
MAG	Genus	Kluyvera	Gecarcoidea - Tuerkayana	-0.584	0.559	1
MAG	Genus	Kluyvera	Geograpsus - Ocypode	-2.035	0.042	0.627
MAG	Genus	Kluyvera	Geograpsus - Petrolisthes	-2.492	0.013	0.19
MAG	Genus	Kluyvera	Geograpsus - Tuerkayana	-1.118	0.264	1
MAG	Genus	Kluyvera	Ocypode - Petrolisthes	0.273	0.785	1
MAG	Genus	Kluyvera	Ocypode - Tuerkayana	1.595	0.111	1
MAG	Genus	Kluyvera	Petrolisthes - Tuerkayana	3.085	0.002	0.031
MAG	Genus	Marinicella	Birgus - Gecarcoidea	0.405	0.686	1
MAG	Genus	Marinicella	Birgus - Geograpsus	0.389	0.697	1
MAG	Genus	Marinicella	Birgus - Ocypode	-1.07	0.284	1
MAG	Genus	Marinicella	Birgus - Petrolisthes	-1.986	0.047	0.706
MAG	Genus	Marinicella	Birgus - Tuerkayana	1.543	0.123	1
MAG	Genus	Marinicella	Gecarcoidea - Geograpsus	0.156	0.876	1
MAG	Genus	Marinicella	Gecarcoidea - Ocypode	-1.304	0.192	1
MAG	Genus	Marinicella	Gecarcoidea - Petrolisthes	-2.467	0.014	0.205
MAG	Genus	Marinicella	Gecarcoidea - Tuerkayana	1.094	0.274	1
MAG	Genus	Marinicella	Geograpsus - Ocypode	-1.131	0.258	1
MAG	Genus	Marinicella	Geograpsus - Petrolisthes	-1.425	0.154	1
MAG	Genus	Marinicella	Geograpsus - Tuerkayana	0.427	0.669	1
MAG	Genus	Marinicella	Ocypode - Petrolisthes	0.111	0.912	1
MAG	Genus	Marinicella	Ocypode - Tuerkayana	1.935	0.053	0.795
MAG	Genus	Marinicella	Petrolisthes - Tuerkayana	4.243	< 0.001	< 0.001
MAG	Genus	Moheibacter	Birgus - Gecarcoidea	-1.558	0.119	1
MAG	Genus	Moheibacter	Birgus - Geograpsus	0.4	0.689	1
MAG	Genus	Moheibacter	Birgus - Ocypode	1.45	0.147	1
MAG	Genus	Moheibacter	Birgus - Petrolisthes	2.872	0.004	0.061
MAG	Genus	Moheibacter	Birgus - Tuerkayana	0.072	0.943	1
MAG	Genus	Moheibacter	Gecarcoidea - Geograpsus	1.3	0.194	1
MAG	Genus	Moheibacter	Gecarcoidea - Ocypode	2.349	0.019	0.282
MAG	Genus	Moheibacter	Gecarcoidea - Petrolisthes	4.723	< 0.001	< 0.001
MAG	Genus	Moheibacter	Gecarcoidea - Tuerkayana	1.801	0.072	1
MAG	Genus	Moheibacter	Geograpsus - Ocypode	0.813	0.416	1
MAG	Genus	Moheibacter	Geograpsus - Petrolisthes	1.048	0.295	1
MAG	Genus	Moheibacter	Geograpsus - Tuerkayana	-0.374	0.708	1
MAG	Genus	Moheibacter	Ocypode - Petrolisthes	-0.057	0.955	1
MAG	Genus	Moheibacter	Ocypode - Tuerkayana	-1.458	0.145	1
MAG	Genus	Moheibacter	Petrolisthes - Tuerkayana	-3.259	0.001	0.017
MAG	Genus	Paracoccus	Birgus - Gecarcoidea	-1.835	0.067	0.999
MAG	Genus	Paracoccus	Birgus - Geograpsus	0.02	0.984	1
MAG	Genus	Paracoccus	Birgus - Ocypode	0.412	0.68	1
MAG	Genus	Paracoccus	Birgus - Petrolisthes	2.513	0.012	0.18
MAG	Genus	Paracoccus	Birgus - Tuerkayana	-0.316	0.752	1
MAG	Genus	Paracoccus	Gecarcoidea - Geograpsus	1.079	0.281	1
MAG	Genus	Paracoccus	Gecarcoidea - Ocypode	1.471	0.141	1
MAG	Genus	Paracoccus	Gecarcoidea - Petrolisthes	4.692	< 0.001	< 0.001
MAG	Genus	Paracoccus	Gecarcoidea - Tuerkayana	1.72	0.086	1
MAG	Genus	Paracoccus	Geograpsus - Ocypode	0.304	0.761	1
MAG	Genus	Paracoccus	Geograpsus - Petrolisthes	1.264	0.206	1
MAG	Genus	Paracoccus	Geograpsus - Tuerkayana	-0.19	0.849	1
MAG	Genus	Paracoccus	Ocypode - Petrolisthes	0.852	0.394	1
MAG	Genus	Paracoccus	Ocypode - Tuerkayana	-0.595	0.552	1
MAG	Genus	Paracoccus	Petrolisthes - Tuerkayana	-3.325	0.001	0.013
MAG	Genus	UBA10566	Birgus - Gecarcoidea	1.852	0.064	0.961
MAG	Genus	UBA10566	Birgus - Geograpsus	0.785	0.433	1
MAG	Genus	UBA10566	Birgus - Ocypode	0	1	1
MAG	Genus	UBA10566	Birgus - Petrolisthes	1.018	0.309	1
MAG	Genus	UBA10566	Birgus - Tuerkayana	-1.767	0.077	1
MAG	Genus	UBA10566	Gecarcoidea - Geograpsus	-0.284	0.776	1
MAG	Genus	UBA10566	Gecarcoidea - Ocypode	-1.069	0.285	1
MAG	Genus	UBA10566	Gecarcoidea - Petrolisthes	-1.182	0.237	1
MAG	Genus	UBA10566	Gecarcoidea - Tuerkayana	-3.821	< 0.001	0.002
MAG	Genus	UBA10566	Geograpsus - Ocypode	-0.608	0.543	1
MAG	Genus	UBA10566	Geograpsus - Petrolisthes	-0.305	0.76	1
MAG	Genus	UBA10566	Geograpsus - Tuerkayana	-1.76	0.078	1
MAG	Genus	UBA10566	Ocypode - Petrolisthes	0.52	0.603	1
MAG	Genus	UBA10566	Ocypode - Tuerkayana	-0.95	0.342	1
MAG	Genus	UBA10566	Petrolisthes - Tuerkayana	-3.393	0.001	0.01
MAG	Genus	UBA5962	Birgus - Gecarcoidea	3.21	0.001	0.02
MAG	Genus	UBA5962	Birgus - Geograpsus	0.242	0.809	1
MAG	Genus	UBA5962	Birgus - Ocypode	0.645	0.519	1
MAG	Genus	UBA5962	Birgus - Petrolisthes	3.763	< 0.001	0.003
MAG	Genus	UBA5962	Birgus - Tuerkayana	1.505	0.132	1
MAG	Genus	UBA5962	Gecarcoidea - Geograpsus	-1.612	0.107	1
MAG	Genus	UBA5962	Gecarcoidea - Ocypode	-1.209	0.227	1
MAG	Genus	UBA5962	Gecarcoidea - Petrolisthes	-0.052	0.959	1
MAG	Genus	UBA5962	Gecarcoidea - Tuerkayana	-2.057	0.04	0.596
MAG	Genus	UBA5962	Geograpsus - Ocypode	0.312	0.755	1
MAG	Genus	UBA5962	Geograpsus - Petrolisthes	1.67	0.095	1
MAG	Genus	UBA5962	Geograpsus - Tuerkayana	0.559	0.576	1
MAG	Genus	UBA5962	Ocypode - Petrolisthes	1.246	0.213	1
MAG	Genus	UBA5962	Ocypode - Tuerkayana	0.143	0.886	1
MAG	Genus	UBA5962	Petrolisthes - Tuerkayana	-2.508	0.012	0.182
MAG	Genus	UJ101	Birgus - Gecarcoidea	0.809	0.418	1
MAG	Genus	UJ101	Birgus - Geograpsus	0.37	0.712	1
MAG	Genus	UJ101	Birgus - Ocypode	-0.798	0.425	1
MAG	Genus	UJ101	Birgus - Petrolisthes	-1.959	0.05	0.751
MAG	Genus	UJ101	Birgus - Tuerkayana	1.762	0.078	1
MAG	Genus	UJ101	Gecarcoidea - Geograpsus	-0.097	0.922	1
MAG	Genus	UJ101	Gecarcoidea - Ocypode	-1.265	0.206	1
MAG	Genus	UJ101	Gecarcoidea - Petrolisthes	-2.921	0.003	0.052
MAG	Genus	UJ101	Gecarcoidea - Tuerkayana	0.865	0.387	1
MAG	Genus	UJ101	Geograpsus - Ocypode	-0.905	0.366	1
MAG	Genus	UJ101	Geograpsus - Petrolisthes	-1.391	0.164	1
MAG	Genus	UJ101	Geograpsus - Tuerkayana	0.565	0.572	1
MAG	Genus	UJ101	Ocypode - Petrolisthes	-0.162	0.871	1
MAG	Genus	UJ101	Ocypode - Tuerkayana	1.771	0.076	1
MAG	Genus	UJ101	Petrolisthes - Tuerkayana	4.486	< 0.001	< 0.001
MAG	Grade	Alphaproteobacteria	I - II	0	1	1
MAG	Grade	Alphaproteobacteria	I - III	-3.429	0.001	0.006
MAG	Grade	Alphaproteobacteria	I - IV	-2.428	0.015	0.152
MAG	Grade	Alphaproteobacteria	I - V	-3.072	0.002	0.021
MAG	Grade	Alphaproteobacteria	II - III	-3.175	0.002	0.015
MAG	Grade	Alphaproteobacteria	II - IV	-2.269	0.023	0.233
MAG	Grade	Alphaproteobacteria	II - V	-2.754	0.006	0.059
MAG	Grade	Alphaproteobacteria	III - IV	0.724	0.469	1
MAG	Grade	Alphaproteobacteria	III - V	0.968	0.333	1
MAG	Grade	Alphaproteobacteria	IV - V	0.062	0.95	1
MAG	Grade	Anaerorhabdus	I - II	-0.703	0.482	1
MAG	Grade	Anaerorhabdus	I - III	-3.087	0.002	0.02
MAG	Grade	Anaerorhabdus	I - IV	-4.102	< 0.001	< 0.001
MAG	Grade	Anaerorhabdus	I - V	-3.145	0.002	0.017
MAG	Grade	Anaerorhabdus	II - III	-2.208	0.027	0.272
MAG	Grade	Anaerorhabdus	II - IV	-3.219	0.001	0.013
MAG	Grade	Anaerorhabdus	II - V	-2.056	0.04	0.398
MAG	Grade	Anaerorhabdus	III - IV	-1.138	0.255	1
MAG	Grade	Anaerorhabdus	III - V	0.533	0.594	1
MAG	Grade	Anaerorhabdus	IV - V	1.799	0.072	0.72
MAG	Grade	Citrobacter	I - II	0.596	0.551	1
MAG	Grade	Citrobacter	I - III	-2.046	0.041	0.407
MAG	Grade	Citrobacter	I - IV	-2.967	0.003	0.03
MAG	Grade	Citrobacter	I - V	-2.572	0.01	0.101
MAG	Grade	Citrobacter	II - III	-2.446	0.014	0.144
MAG	Grade	Citrobacter	II - IV	-3.292	0.001	0.01
MAG	Grade	Citrobacter	II - V	-2.953	0.003	0.031
MAG	Grade	Citrobacter	III - IV	-0.986	0.324	1
MAG	Grade	Citrobacter	III - V	-0.085	0.933	1
MAG	Grade	Citrobacter	IV - V	1.055	0.291	1
MAG	Grade	Demequina	I - II	0.71	0.478	1
MAG	Grade	Demequina	I - III	-1.904	0.057	0.569
MAG	Grade	Demequina	I - IV	-3.077	0.002	0.021
MAG	Grade	Demequina	I - V	-2.849	0.004	0.044
MAG	Grade	Demequina	II - III	-2.42	0.016	0.155
MAG	Grade	Demequina	II - IV	-3.495	< 0.001	0.005
MAG	Grade	Demequina	II - V	-3.325	0.001	0.009
MAG	Grade	Demequina	III - IV	-1.213	0.225	1
MAG	Grade	Demequina	III - V	-0.487	0.626	1
MAG	Grade	Demequina	IV - V	0.944	0.345	1
MAG	Grade	Dysgonomonas	I - II	1.04	0.298	1
MAG	Grade	Dysgonomonas	I - III	-0.525	0.599	1
MAG	Grade	Dysgonomonas	I - IV	1.142	0.253	1
MAG	Grade	Dysgonomonas	I - V	3.805	< 0.001	0.001
MAG	Grade	Dysgonomonas	II - III	-1.45	0.147	1
MAG	Grade	Dysgonomonas	II - IV	0.159	0.874	1
MAG	Grade	Dysgonomonas	II - V	2.282	0.022	0.225
MAG	Grade	Dysgonomonas	III - IV	1.526	0.127	1
MAG	Grade	Dysgonomonas	III - V	3.982	< 0.001	0.001
MAG	Grade	Dysgonomonas	IV - V	1.925	0.054	0.542
MAG	Grade	Kluyvera	I - II	0.978	0.328	1
MAG	Grade	Kluyvera	I - III	1.888	0.059	0.59
MAG	Grade	Kluyvera	I - IV	3.031	0.002	0.024
MAG	Grade	Kluyvera	I - V	4.095	< 0.001	< 0.001
MAG	Grade	Kluyvera	II - III	0.843	0.399	1
MAG	Grade	Kluyvera	II - IV	1.978	0.048	0.479
MAG	Grade	Kluyvera	II - V	2.609	0.009	0.091
MAG	Grade	Kluyvera	III - IV	1.184	0.236	1
MAG	Grade	Kluyvera	III - V	1.621	0.105	1
MAG	Grade	Kluyvera	IV - V	0.137	0.891	1
MAG	Grade	Mangrovibacterium	I - II	0.962	0.336	1
MAG	Grade	Mangrovibacterium	I - III	2.856	0.004	0.043
MAG	Grade	Mangrovibacterium	I - IV	-0.929	0.353	1
MAG	Grade	Mangrovibacterium	I - V	3.33	0.001	0.009
MAG	Grade	Mangrovibacterium	II - III	1.753	0.08	0.796
MAG	Grade	Mangrovibacterium	II - IV	-1.708	0.088	0.876
MAG	Grade	Mangrovibacterium	II - V	1.94	0.052	0.523
MAG	Grade	Mangrovibacterium	III - IV	-3.361	0.001	0.008
MAG	Grade	Mangrovibacterium	III - V	-0.115	0.908	1
MAG	Grade	Mangrovibacterium	IV - V	3.755	< 0.001	0.002
MAG	Grade	Marinicella	I - II	-0.088	0.93	1
MAG	Grade	Marinicella	I - III	2.388	0.017	0.17
MAG	Grade	Marinicella	I - IV	3.268	0.001	0.011
MAG	Grade	Marinicella	I - V	2.462	0.014	0.138
MAG	Grade	Marinicella	II - III	2.292	0.022	0.219
MAG	Grade	Marinicella	II - IV	3.131	0.002	0.017
MAG	Grade	Marinicella	II - V	2.303	0.021	0.213
MAG	Grade	Marinicella	III - IV	0.969	0.332	1
MAG	Grade	Marinicella	III - V	-0.385	0.701	1
MAG	Grade	Marinicella	IV - V	-1.469	0.142	1
MAG	Grade	Moheibacter	I - II	-0.243	0.808	1
MAG	Grade	Moheibacter	I - III	-2.394	0.017	0.167
MAG	Grade	Moheibacter	I - IV	-2.14	0.032	0.323
MAG	Grade	Moheibacter	I - V	-4.128	< 0.001	< 0.001
MAG	Grade	Moheibacter	II - III	-1.991	0.046	0.465
MAG	Grade	Moheibacter	II - IV	-1.788	0.074	0.738
MAG	Grade	Moheibacter	II - V	-3.437	0.001	0.006
MAG	Grade	Moheibacter	III - IV	0.09	0.928	1
MAG	Grade	Moheibacter	III - V	-1.102	0.27	1
MAG	Grade	Moheibacter	IV - V	-1.121	0.262	1
MAG	Grade	Paracoccus	I - II	0.708	0.479	1
MAG	Grade	Paracoccus	I - III	-1.659	0.097	0.971
MAG	Grade	Paracoccus	I - IV	-2.638	0.008	0.083
MAG	Grade	Paracoccus	I - V	-3.496	< 0.001	0.005
MAG	Grade	Paracoccus	II - III	-2.191	0.028	0.284
MAG	Grade	Paracoccus	II - IV	-3.083	0.002	0.021
MAG	Grade	Paracoccus	II - V	-3.902	< 0.001	0.001
MAG	Grade	Paracoccus	III - IV	-1.017	0.309	1
MAG	Grade	Paracoccus	III - V	-1.333	0.183	1
MAG	Grade	Paracoccus	IV - V	-0.063	0.95	1
MAG	Grade	UJ101	I - II	-0.817	0.414	1
MAG	Grade	UJ101	I - III	2.315	0.021	0.206
MAG	Grade	UJ101	I - IV	3.183	0.001	0.015
MAG	Grade	UJ101	I - V	2.302	0.021	0.213
MAG	Grade	UJ101	II - III	2.899	0.004	0.037
MAG	Grade	UJ101	II - IV	3.687	< 0.001	0.002
MAG	Grade	UJ101	II - V	2.95	0.003	0.032
MAG	Grade	UJ101	III - IV	0.953	0.34	1
MAG	Grade	UJ101	III - V	-0.449	0.653	1
MAG	Grade	UJ101	IV - V	-1.51	0.131	1
