## Supplementary material for "Convergent lignocellulose degradation in terrestrial crabs is driven by distinct host genus-specific microbial communities": Table S6

### Sheet: Sheet1
Metric	Carnivore/Omnivore	Detritivore	Herbivore
Sensitivity	1	1	0.67
Specificity	0.83	1	1
Pos Pred Value	0.5	1	1
Neg Pred Value	1	1	0.8
Balanced Accuracy	0.92	1	0.83
Feature	Importance
Amylolytic_enzymes	100
Chitin_degrading	67.12
Hemicellulose_debranching	58.53
Other_oligosaccharide_degrading	47.05
Endohemicellulases	38.68
Cellulose_degrading	0
