## Supplementary material for "Convergent lignocellulose degradation in terrestrial crabs is driven by distinct host genus-specific microbial communities": Table S7

### Sheet: METABOLIC_result_worksheet1
Supplementary Table S7. Summary table of complex carbon degradation pathways. This table was generated by METABOLIC and summarized in Figure 4 of the main text.
Category	Function	EC	Corresponding KEGG KO ID	Gene name	METABOLIC gene abbreviation	Reaction
Complex carbon degradation	Cellulose degrading	EC:3.2.1.91	K19668	Cellulose 1,4-beta-cellobiosidase	cellobiosidase	Hydrolysis of (1->4)-beta-D-glucosidic linkages in cellulose and cellotetraose, releasing cellobiose from the non-reducing ends of the chains
Complex carbon degradation	Cellulose degrading	EC:3.2.1.4	K01179, K20542	Endo-beta-1,4-glucanase / Cellulase	cellulase	Endohydrolysis of (1->4)-beta-D-glucosidic linkages in cellulose, lichenin and cereal beta-D-glucans
Complex carbon degradation	Cellulose degrading	EC:3.2.1.21	K01188, K05349, K05350	beta-glucosidase	beta-glucosidase	Hydrolysis of terminal, non-reducing beta-D-glucosyl residues with release of beta-D-glucose
Complex carbon degradation	Hemicullulose debranching	EC:3.2.1.55	K01209, K15921	Alpha-L-arabinofuranosidase	arabinosidase	Hydrolysis of terminal non-reducing alpha-L-arabinofuranoside residues in alpha-L-arabinosides.
Complex carbon degradation	Hemicullulose debranching	EC:3.2.1.23	K01195	Beta-galactosidase	beta-glucuronidase	a beta-D-glucuronoside + H2O = D-glucuronate + an alcohol [RN:R01478]
Complex carbon degradation	Hemicullulose debranching	EC:3.2.1.40	K05989	alpha-L-rhamnosidase	alpha-L-rhamnosidase	Hydrolysis of terminal non-reducing alpha-L-rhamnose residues in alpha-L-rhamnosides
Complex carbon degradation	Endohemicellulases	EC:3.2.1.8	K01218, K19355	Endo-1,4-beta-xylanase	mannan endo-1,4-beta-mannosidase	Random hydrolysis of (1->4)-beta-D-mannosidic linkages in mannans, galactomannans and glucomannans [RN:R08612]
Complex carbon degradation	Endohemicellulases	EC:5.3.1.5	K01811	Xylose isomerase	alpha-D-xyloside xylohydrolase	Hydrolysis of terminal, non-reducing alpha-D-xylose residues with release of alpha-D-xylose.
Complex carbon degradation	Other oligosaccharide degrading	EC:3.2.1.37	K01198	Xylan 1,4-beta-xylosidase	beta-xylosidase	Hydrolysis of (1->4)-beta-D-xylans, to remove successive D-xylose residues from the non-reducing termini
Complex carbon degradation	Other oligosaccharide degrading	EC:3.2.1.15	K01192	Polygalacturonase	beta-mannosidase	Hydrolysis of terminal, non-reducing beta-D-mannose residues in beta-D-mannosides [RN:R08613]
Complex carbon degradation	Other oligosaccharide degrading	EC:3.2.1.67 / EC:3.2.1.82	K01190, K12111, K12308	Exopolygalacturonase / Exo-poly-alpha-galacturonosidase	beta-galactosidase	Hydrolysis of terminal non-reducing beta-D-galactose residues in beta-D-galactosides
Complex carbon degradation	Amylolytic enzymes	EC:3.2.1.1	K01176, K05343, K07405	Alpha-amylase	alpha-amylase	Endohydrolysis of (1->4)-alpha-D-glucosidic linkages in polysaccharides containing three or more (1->4)-alpha-linked D-glucose units
Complex carbon degradation	Amylolytic enzymes	EC:3.2.1.3	K01178	Glucan 1,4-alpha-glucosidase	glucoamylase	Hydrolysis of terminal (1->4)-linked alpha-D-glucose residues successively from non-reducing ends of the chains with release of beta-D-glucose
Complex carbon degradation	Amylolytic enzymes	EC:3.2.1.41	K01200	Pullulanase	pullulanase	Hydrolysis of (1->6)-alpha-D-glucosidic linkages in pullulan, amylopectin and glycogen, and in the alpha- and beta-limit dextrins of amylopectin and glycogen
Complex carbon degradation	Amylolytic enzymes	EC:3.2.1.20	K01214	Alpha-glucosidase	isoamylase	Hydrolysis of (1->6)-alpha-D-glucosidic branch linkages in glycogen, amylopectin and their beta-limit dextrins
Complex carbon degradation	Chitin degrading	EC:3.2.1.14	K01183, K13381	Chitinase	chitiniase	Random endo-hydrolysis of N-acetyl-beta-D-glucosaminide (1->4)-beta-linkages in chitin and chitodextrins
Complex carbon degradation	Chitin degrading	EC:3.2.1.52	K01207, K12373, K14459	Beta-N-acetylhexosaminidase	hexosaminidase	Hydrolysis of terminal non-reducing N-acetyl-D-hexosamine residues in N-acetyl-beta-D-hexosaminides
