## Supplementary material for "Convergent lignocellulose degradation in terrestrial crabs is driven by distinct host genus-specific microbial communities": Table 1

### Sheet: Sheet1
Species	Infraorder	Family	Collection Location	Location description	Ocean	Collection Year	Coordinates	Transition Pathway	Terrestrial Grade	Diet	SRA Assession
Geograpsus grayi	Brachyura	Grapsidae	Christmas Island, Australia	Road leading to The Dales	Indian	2017	-10.458930, 105.650170	TP:1b	V	Carnivore	SRR30067258
Petrolisthes bolivarensis	Anomura	Porcellanidae	Bocas del Toro, Panama	Hospital point: corals (lower intertidal)	Caribbean	2018	9.333032; -82.218087	TP:1a	I	Detritivore/filter feeder	SRR30067248
Petrolisthes sp. new 1	Anomura	Porcellanidae	Bocas del Toro, Panama	Abandoned bar: corals (lower intertidal)	Caribbean	2018	9.331112; -82.250172	TP:1a	I	Detritivore/filter feeder	SRR30067247
Petrolisthes sp. new 1	Anomura	Porcellanidae	Bocas del Toro, Panama	Abandoned bar: corals (lower intertidal)	Caribbean	2018	9.331112; -82.250172	TP:1a	I	Detritivore/filter feeder	SRR30067246
Petrolisthes donadio	Anomura	Porcellanidae	Islas Secas, Panama	Corals (lower intertidal)	Pacific	2018	7.969520; -82.023489	TP:1a	I	Detritivore/filter feeder	SRR30067243
Petrolisthes donadio	Anomura	Porcellanidae	Islas Secas, Panama	Corals (lower intertidal)	Pacific	2018	7.969520; -82.023489	TP:1a	I	Detritivore/filter feeder	SRR30067242
Petrolisthes donadio	Anomura	Porcellanidae	Islas Secas, Panama	Corals (lower intertidal)	Pacific	2018	7.969520; -82.023489	TP:1a	I	Detritivore/filter feeder	SRR30067239
Petrolisthes nobilii	Anomura	Porcellanidae	Islas Secas, Panama	Corals (lower intertidal)	Pacific	2018	7.969520; -82.023489	TP:1a	I	Detritivore/filter feeder	SRR30067238
Petrolisthes armatus	Anomura	Porcellanidae	Bocas del Toro, Panama	STRI facility: mangroves	Caribbean	2018	9.350763; -82.256854	TP:1a	II	Detritivore/filter feeder	SRR30067250
Petrolisthes armatus	Anomura	Porcellanidae	Bocas del Toro, Panama	STRI facility: mangroves	Caribbean	2018	9.350763; -82.256854	TP:1a	II	Detritivore/filter feeder	SRR30067249
Petrolisthes armatus	Anomura	Porcellanidae	Playa Hermosa, Panama	Tide pools (high intertidal)	Pacific	2018	8.218784; -82.162528	TP:1a	II	Detritivore/filter feeder	SRR30067245
Petrolisthes armatus	Anomura	Porcellanidae	Playa Hermosa, Panama	Tide pools (high intertidal)	Pacific	2018	8.218784; -82.162528	TP:1a	II	Detritivore/filter feeder	SRR30067244
Petrolisthes haigae	Anomura	Porcellanidae	Islas Secas, Panama	Rocks (high intertidal)	Pacific	2018	7.969520; -82.023489	TP:1a	II	Detritivore/filter feeder	SRR30067241
Ocypode ceratopthalmus	Brachyura	Ocypodidae	Christmas Island, Australia	Dolly Beach	Indian	2017	-10.521299, 105.675600	TP:1b	III	Detritivore/scavenger	SRR30067252
Tuerkayana celeste	Brachyura	Gecarcinidae	Christmas Island, Australia	The Dales	Indian	2017	-10.478545, 105.558563	TP:1b	III	Herbivore	SRR30067235
Tuerkayana celeste	Brachyura	Gecarcinidae	Christmas Island, Australia	The Dales	Indian	2017	-10.478545, 105.558563	TP:1b	III	Herbivore	SRR30067234
Tuerkayana celeste	Brachyura	Gecarcinidae	Christmas Island, Australia	The Dales	Indian	2017	-10.478545, 105.558563	TP:1b	III	Herbivore	SRR30067233
Tuerkayana celeste	Brachyura	Gecarcinidae	Christmas Island, Australia	The Dales	Indian	2017	-10.478545, 105.558563	TP:1b	III	Herbivore	SRR30067232
Tuerkayana magna	Brachyura	Gecarcinidae	Java, Indonesia	Pet trade	Indo-Pacific	2017	NA	TP:1b	IV	Herbivore	SRR30067231
Tuerkayana magna	Brachyura	Gecarcinidae	Java, Indonesia	Pet trade	Indo-Pacific	2017	NA	TP:1b	IV	Herbivore	SRR30067261
Tuerkayana magna	Brachyura	Gecarcinidae	Java, Indonesia	Pet trade	Indo-Pacific	2017	NA	TP:1b	IV	Herbivore	SRR30067260
Tuerkayana magna	Brachyura	Gecarcinidae	Java, Indonesia	Pet trade	Indo-Pacific	2017	NA	TP:1b	IV	Herbivore	SRR30067259
Gecarcoidea humei	Brachyura	Gecarcinidae	Java, Indonesia	Pet trade	Indo-Pacific	2017	NA	TP:1b	V	Herbivore	SRR30067257
Gecarcoidea natalis	Brachyura	Gecarcinidae	Christmas Island, Australia	Forest near The Blowholes	Indian	2017	-10.514458, 105.627927	TP:1b	V	Herbivore	SRR30067256
Gecarcoidea natalis	Brachyura	Gecarcinidae	Christmas Island, Australia	Forest near The Blowholes	Indian	2017	-10.514458, 105.627927	TP:1b	V	Herbivore	SRR30067255
Gecarcoidea natalis	Brachyura	Gecarcinidae	Christmas Island, Australia	Forest near The Blowholes	Indian	2017	-10.514458, 105.627927	TP:1b	V	Herbivore	SRR30067254
Gecarcoidea natalis	Brachyura	Gecarcinidae	Christmas Island, Australia	Forest near The Blowholes	Indian	2017	-10.514458, 105.627927	TP:1b	V	Herbivore	SRR30067253
Negative control	NA	NA	NA	NA	NA	2019	38.53522714156183, -121.76506835104755	NA	NA	NA	SRR30067237
Birgus latro	Anomura	Coenobitidae	Christmas Island, Australia	Forest near Pink House Research Station	Indian	2017	-10.510440, 105.644353	TP:1a	V	Omnivore	SRR30067263
Birgus latro	Anomura	Coenobitidae	Christmas Island, Australia	Forest near Pink House Research Station	Indian	2017	-10.510440, 105.644353	TP:1a	V	Omnivore	SRR30067262
Birgus latro	Anomura	Coenobitidae	Christmas Island, Australia	Forest near Pink House Research Station	Indian	2017	-10.482687, 105.633675	TP:1a	V	Omnivore	SRR30067251
Birgus latro	Anomura	Coenobitidae	Christmas Island, Australia	Forest near Pink House Research Station	Indian	2017	-10.482687, 105.633675	TP:1a	V	Omnivore	SRR30067240
Birgus latro	Anomura	Coenobitidae	Christmas Island, Australia	Forest near Pink House Research Station	Indian	2017	-10.482687, 105.633675	TP:1a	V	Omnivore	SRR30067236
